# Single-cell analysis of pediatric acute myeloid leukemia samples uncovers treatment-resistant stem and mast cells

**DOI:** 10.1101/2024.07.09.602801

**Authors:** Denis Ohlstrom, Mojtaba Bakhtia, Hope Mumme, Marina Michaud, Frank Chien, William Pilcher, Sarthak Satpathy, Sean Jordan, Swati Bhasin, Manoj Bhasin

**Author notes:** Corresponding author: Manoj K. Bhasin, MS, PhD, Aflac Cancer and Blood Disorders Center, Children Healthcare of Atlanta, Health Sciences Research Building II, Room N320, 1760 Haygood Drive, 3^rd^ Floor, Emory School of Medicine, Atlanta, GA 30322.

## Abstract

Pediatric acute myeloid leukemia (pAML) is a heterogeneous malignancy driven by diverse cytogenetic mutations. While risk stratification improved by identifying cytogenetic lesions, prognostication remains inadequate with 30% of standard-risk patients experiencing relapse within 5 years. Single-cell RNA sequencing (scRNAseq) enabled the interrogation of malignant cell heterogeneity in pAML and characterization of the immune microenvironment. Herein we report the largest pAML scRNAseq analysis to date with 708,285 cells from 164 bone marrow biopsies of 95 patients and 11 healthy controls. We uncovered treatment-resistant (TR) subtypes of pAML specific to RUNX1-RUNX1T1, FLT3-ITD, and CBFB-MYH11 patients. The enrichment of TR subtype gene signatures on the TARGET pAML data supported an association with significantly poor outcomes. Intriguingly, in addition to leukemic stem cells, we identified mast cell-like pAML associated with treatment resistance and poor outcomes. Together, immature and mature pAML subtypes are promising biomarkers for identifying patients at increased risk of relapse within cytogenetic categories.
