## Supplemental Table 1 for "Single-cell analysis of pediatric acute myeloid leukemia samples uncovers treatment-resistant stem and mast cells"

Dataset	Authors	Source	Patients	Samples	Notes
GSE235923-train	Mumme et al.	10.1038/s41467-023-41994-0	15	21	4 matched diagnosis and end-of-induction samples, 2 with relapse samples
GSE235923-test	Mumme et al.	10.1038/s41467-023-41994-0	5	10	5 matched diagnosis and end-of-induction samples
GSE235063	Lambo et al.	10.1016/j.ccell.2023.10.008	28	75	27 diagnosis samples, 24 end-of-induction samples, 24 relapse samples
GSE185381	Lasry et al.	10.1038/s43018-022-00480-0	24 (19 AML, 5 healthy controls)	24	3 patients had no detected AML and were excluded as per the authors. Not included in the count.
GSE154109	Bailur et al.	10.1172/jci.insight.140179	8 (4 AML, 4 healthy control)	9	Four of the patients in this dataset were also present in GSE235923, duplicated samples were not included in this analysis
scPCA	Gawad et al.	https://scpca.alexslemonade.org/	26 (24 AML, 2 healthy control	26	24 diagnosis samples, 2 relapse samples (not matched)
				165
