## Supplemental Table 3 for "Single-cell analysis of pediatric acute myeloid leukemia samples uncovers treatment-resistant stem and mast cells"

Cell Type	Marker Genes
Granulocyte monoctye progenitor	AZU1, ELANE, MPO
T and NK cells	CD3D, CD3E, IL7R, GNLY, KLRB1
B cells	MS4A1, CD79A, CD79B
Pro B cells	VPREB1, VPREB3, DNTT
Monocytes	CD14, CD68, LYZ, FCN1
Hematopoietic Stem Cells	CD34, MSI2, PRSS57
Mast cells	TPSAB1, TPSB2, HDC, MS4A2
Erythroid cells	HBB, HBA1, HBA2, CD59
Classical dendritic cells	ITGAX, CD14, CD68, LYZ
Megakaryocytes	PPBP, PF4
Plasmacytoid dendritic cells	IL3RA, GZMB, IRF8
Plasma cells	CD38, JCHAIN, Ig Kappa/Lambda genes
Monocyte erythrocyte progenitor	GATA1, KLF1
