## Supplemental Table 4 for "Single-cell analysis of pediatric acute myeloid leukemia samples uncovers treatment-resistant stem and mast cells"

dataset	seurat_clusters	n cells	n lymphoid/erythroid cells	% Patient Specific	% Cytogenetic Specific	% Control Cells	Dataset-wise Annotation	n cells blast marker positive	n cells inferCNV positive	n cells annotated malignant	N Cells annotated Microenvironment
GSE154109	0	1773	1773	37.4	42.5	97.7	lymphoid/erythroid predominant	0	0	0	1773
GSE154109	1	1108	0	100	100	0	likely malignant	1108	0	1108	0
GSE154109	2	978	0	100	100	0	likely malignant	978	978	978	0
GSE154109	3	918	918	39	43.2	95.2	lymphoid/erythroid predominant	0	0	0	918
GSE154109	4	868	868	31.5	37	96.9	lymphoid/erythroid predominant	0	0	0	868
GSE154109	5	832	832	35.8	72.6	91.2	lymphoid/erythroid predominant	0	0	0	832
GSE154109	6	716	0	60.9	56.4	94.6	likely microenvironment	9	4	9	707
GSE154109	7	584	0	100	100	0	likely malignant	584	584	584	0
GSE154109	8	569	1	99.5	99.8	0.4	likely malignant	566	566	566	3
GSE154109	9	545	0	99.3	99.8	0.6	likely malignant	539	538	539	6
GSE154109	10	502	1	98.4	98.6	0.2	likely malignant	498	5	498	4
GSE154109	11	370	369	61.9	65.6	5.7	lymphoid/erythroid predominant	1	0	1	369
GSE154109	12	354	0	65	91.3	28.8	ambiguous	233	233	233	121
GSE154109	13	353	0	98	98	0	likely malignant	353	345	353	0
GSE154109	14	273	273	38.1	NA	100	lymphoid/erythroid predominant	0	0	0	273
GSE154109	15	256	2	97.3	98	0.8	likely malignant	252	0	252	4
GSE154109	16	225	0	60.4	93.2	35.1	ambiguous	139	137	139	86
GSE154109	17	224	224	32.6	52.1	37.5	lymphoid/erythroid predominant	0	0	0	224
GSE154109	18	160	1	98.1	100	1.9	likely malignant	156	156	156	4
GSE154109	19	159	157	28.9	40.9	86.2	lymphoid/erythroid predominant	0	0	0	159
GSE154109	20	157	157	91.1	97.9	7	lymphoid/erythroid predominant	0	0	0	157
GSE154109	21	145	0	52.4	82.6	36.6	ambiguous	71	71	71	74
GSE154109	22	118	118	38.1	NA	100	lymphoid/erythroid predominant	0	0	0	118
GSE154109	23	100	0	100	100	0	likely malignant	100	100	100	0
GSE185381	0	4284	4253	29	61.7	44	lymphoid/erythroid predominant	2	0	2	4282
GSE185381	1	3002	0	90.7	93.6	1.5	likely malignant	2953	0	2953	49
GSE185381	2	2896	2893	35.7	55.3	57.5	lymphoid/erythroid predominant	2	0	2	2894
GSE185381	3	2888	2886	63.2	40.6	75.7	lymphoid/erythroid predominant	2	0	2	2886
GSE185381	4	2835	0	96.4	51.1	0.4	likely malignant	2808	0	2808	27
GSE185381	5	2629	0	52	90.2	88.6	ambiguous	241	0	241	2388
GSE185381	6	2572	2572	42.3	50.3	71.2	lymphoid/erythroid predominant	0	0	0	2572
GSE185381	7	2453	2453	35	46	63.4	lymphoid/erythroid predominant	0	0	0	2453
GSE185381	8	2381	0	55.5	79.7	60.8	ambiguous	705	0	705	1676
GSE185381	9	2299	0	100	100	0	likely malignant	2299	0	2299	0
GSE185381	10	2260	2	99.8	99.9	0.1	likely malignant	2253	0	2253	7
GSE185381	11	2105	0	100	100	0	likely malignant	2105	0	2105	0
GSE185381	12	2086	1	96.5	98.3	0.1	likely malignant	2081	0	2081	5
GSE185381	13	2058	0	100	100	0	likely malignant	2058	0	2058	0
GSE185381	14	2057	0	53.2	98.9	0	likely malignant	2057	0	2057	0
GSE185381	15	2024	0	88.4	81	0.1	likely malignant	1992	0	1992	32
GSE185381	16	2021	2001	72.5	55.1	79	lymphoid/erythroid predominant	0	0	0	2021
GSE185381	17	1981	0	94.6	97.4	1.5	likely malignant	1950	0	1950	31
GSE185381	18	1976	0	75.5	71	88	ambiguous	83	0	83	1893
GSE185381	19	1934	0	97.1	99.9	2.8	ambiguous	1879	0	1879	55
GSE185381	20	1901	1898	56.5	38.6	77	lymphoid/erythroid predominant	0	0	0	1901
GSE185381	21	1879	0	44.4	54.9	76.3	likely microenvironment	369	0	369	1510
GSE185381	22	1800	1798	43.8	60.6	74.9	lymphoid/erythroid predominant	2	0	2	1798
GSE185381	23	1694	0	71.8	96.9	0.2	likely malignant	1689	0	1689	5
GSE185381	24	1686	9	46.6	54.6	10.9	likely microenvironment	805	0	805	881
GSE185381	25	1583	1583	48.3	71.5	64.4	lymphoid/erythroid predominant	0	0	0	1583
GSE185381	26	1508	0	99.2	99.9	0.2	likely malignant	1505	0	1505	3
GSE185381	27	1485	0	100	100	0	likely malignant	1485	0	1485	0
GSE185381	28	1480	1480	25.2	53	55	lymphoid/erythroid predominant	0	0	0	1480
GSE185381	29	1476	0	91.7	99.7	0.1	likely malignant	1474	0	1474	2
GSE185381	30	1440	0	67.8	70.7	2.9	ambiguous	1392	0	1392	48
GSE185381	31	1420	0	59.1	61.3	91.2	likely microenvironment	105	0	105	1315
GSE185381	32	1325	0	44	68.9	34	likely microenvironment	827	0	827	498
GSE185381	33	1284	0	89.1	99.7	0.5	likely malignant	1278	0	1278	6
GSE185381	34	1276	0	89.8	99.3	9.5	ambiguous	1148	0	1148	128
GSE185381	35	1225	0	88.8	91.9	0.6	likely malignant	1215	0	1215	10
GSE185381	36	1174	1173	33.9	75.1	14.7	lymphoid/erythroid predominant	0	0	0	1174
GSE185381	37	1157	0	100	100	0	likely malignant	1157	0	1157	0
GSE185381	38	1130	6	94.4	98.1	3.7	ambiguous	1085	0	1085	45
GSE185381	39	1093	0	44.6	39.8	84.8	likely microenvironment	91	0	91	1002
GSE185381	40	1063	3	68.3	76.9	5.3	ambiguous	996	0	996	67
GSE185381	41	984	0	76.2	78.3	85.5	ambiguous	139	0	139	845
GSE185381	42	972	0	90.8	97	0.7	likely malignant	964	0	964	8
GSE185381	43	953	0	99.7	99.7	0	likely malignant	953	0	953	0
GSE185381	44	901	13	24.4	50.8	37.6	likely microenvironment	230	0	230	671
GSE185381	45	864	0	92.6	99.3	0.1	likely malignant	834	0	834	30
GSE185381	46	768	0	74.3	91.5	8.6	ambiguous	631	0	631	137
GSE185381	47	757	0	29.5	76.4	43.9	ambiguous	16	0	16	741
GSE185381	48	722	0	89.3	91.5	1.7	likely malignant	698	0	698	24
GSE185381	49	693	0	56.7	77.9	4.2	ambiguous	654	0	654	39
GSE185381	50	589	0	85.7	99	0.8	likely malignant	581	0	581	8
GSE185381	51	578	578	38.6	48.2	8.7	lymphoid/erythroid predominant	1	0	1	577
GSE185381	52	565	11	41.9	72.7	29.6	ambiguous	26	0	26	539
GSE185381	53	528	526	79	88.9	94.3	lymphoid/erythroid predominant	0	0	0	528
GSE185381	54	522	0	38.7	56.2	88.7	likely microenvironment	30	0	30	492
GSE185381	55	514	0	82.3	94.7	3.7	ambiguous	482	0	482	32
GSE185381	56	482	2	92.5	99.4	0.4	likely malignant	401	0	401	81
GSE185381	57	479	0	99.6	100	0.4	likely malignant	477	0	477	2
GSE185381	58	457	455	42.9	79.2	76.4	lymphoid/erythroid predominant	4	0	4	453
GSE185381	59	443	0	93.5	97.9	0.9	likely malignant	437	0	437	6
GSE185381	60	405	0	83.7	46.7	96.3	ambiguous	10	0	10	395
GSE185381	61	395	0	37.5	51.1	2	likely microenvironment	212	0	212	183
GSE185381	62	380	6	48.9	78.1	4.5	ambiguous	355	0	355	25
GSE185381	63	363	339	51.8	77.3	3.3	lymphoid/erythroid predominant	28	0	28	335
GSE185381	64	346	346	32.7	60.3	6.9	lymphoid/erythroid predominant	0	0	0	346
GSE185381	65	340	293	21.5	77.9	52.1	lymphoid/erythroid predominant	35	0	35	305
GSE185381	66	326	234	28.8	78.7	67.8	ambiguous	20	0	20	306
GSE185381	67	277	0	87	96.6	5.4	ambiguous	7	0	7	270
GSE185381	68	269	0	85.5	95.4	3	ambiguous	258	0	258	11
GSE185381	69	268	5	32.1	63.2	2.6	likely microenvironment	261	0	261	7
GSE185381	70	191	1	53.9	76.9	93.2	ambiguous	2	0	2	189
GSE185381	71	165	31	19.4	41.9	26.1	likely microenvironment	1	0	1	164
GSE185381	72	151	2	98	99.3	0	likely malignant	148	0	148	3
GSE185381	73	87	13	88.5	98.7	9.2	ambiguous	4	0	4	83
GSE185381	74	80	0	100	100	0	likely malignant	80	0	80	0
GSE185381	75	60	0	68.3	78.8	13.3	ambiguous	52	0	52	8
GSE185381	76	22	18	100	100	0	lymphoid/erythroid predominant	4	0	4	18
GSE235063	0	14915	14913	15	39.4	0.5	lymphoid/erythroid predominant	2	1	2	14913
GSE235063	1	14479	14479	25.4	49.4	1.9	lymphoid/erythroid predominant	0	0	0	14479
GSE235063	2	12274	0	72	86	0	likely malignant	11512	21	11512	762
GSE235063	3	11225	11225	17.8	40.2	0.9	lymphoid/erythroid predominant	0	0	0	11225
GSE235063	4	9871	9864	9.5	37.2	0.1	lymphoid/erythroid predominant	5	0	5	9866
GSE235063	5	9064	9064	9.8	27.5	5.2	lymphoid/erythroid predominant	0	0	0	9064
GSE235063	6	9001	1	93.6	98.9	0	likely malignant	8997	29	8997	4
GSE235063	7	8532	8528	13.6	41.6	0.3	lymphoid/erythroid predominant	3	0	3	8529
GSE235063	8	7775	1	34.8	97.2	0	likely malignant	7263	1	7263	512
GSE235063	9	7048	0	33.5	46.5	0	ambiguous	1	0	1	7047
GSE235063	10	6919	6916	12.8	29.5	0.9	lymphoid/erythroid predominant	3	0	3	6916
GSE235063	11	6922	0	96.4	99.5	0	likely malignant	6900	17	6900	22
GSE235063	12	6834	0	38.6	95.4	0	likely malignant	6766	31	6766	68
GSE235063	13	6806	0	61.9	99.5	0	likely malignant	6799	27	6799	7
GSE235063	14	6264	0	39.7	99.7	0	likely malignant	6261	0	6261	3
GSE235063	15	6144	6118	70.8	77.4	0.9	lymphoid/erythroid predominant	13	6	13	6131
GSE235063	16	6172	0	37.5	99.8	0	likely malignant	6171	0	6171	1
GSE235063	17	6058	0	28.8	87.1	0	likely malignant	352	18	352	5706
GSE235063	18	5817	0	18.9	48.4	1.2	ambiguous	118	2	118	5699
GSE235063	19	5620	0	98.3	99.5	0.8	likely malignant	5609	0	5609	11
GSE235063	20	5531	0	79.4	100	0	likely malignant	5531	4450	5531	0
GSE235063	21	5380	0	57.6	97.2	0	likely malignant	5365	2	5365	15
GSE235063	22	5313	0	44	45.7	0	ambiguous	7	1	7	5306
GSE235063	23	5274	1	38.9	67.6	0.2	ambiguous	1732	95	1732	3542
GSE235063	24	5074	0	93.9	97	0	likely malignant	5074	58	5074	0
GSE235063	25	5040	5	46.8	92.7	0	likely malignant	260	2	260	4780
GSE235063	26	4178	4176	13.1	38.8	16.1	lymphoid/erythroid predominant	1	0	1	4177
GSE235063	27	4938	3	50.2	73.1	0.7	likely malignant	3153	307	3153	1785
GSE235063	28	4873	0	97.8	98.8	0	likely malignant	4873	4652	4873	0
GSE235063	29	4758	0	59.8	99.9	0	likely malignant	4755	2840	4755	3
GSE235063	30	4530	0	34.1	81.7	0	likely malignant	4510	5	4510	20
GSE235063	31	4441	0	99.4	99.6	0	likely malignant	4441	0	4441	0
GSE235063	32	4331	0	14.2	29.9	0.7	ambiguous	109	50	109	4222
GSE235063	33	4299	0	34.8	99.9	0	likely malignant	4299	0	4299	0
GSE235063	34	2586	2586	24.3	63.8	39.6	lymphoid/erythroid predominant	0	0	0	2586
GSE235063	35	4211	3	37.3	42.1	0.9	ambiguous	1685	1652	1685	2526
GSE235063	36	4196	5	76.9	77.9	0.2	likely malignant	4146	4	4146	50
GSE235063	37	4032	0	54.9	81.2	0.4	likely malignant	2307	2212	2307	1725
GSE235063	38	4007	0	43.6	100	0	likely malignant	4005	17	4005	2
GSE235063	39	3899	39	47.1	52.9	0	ambiguous	1933	1840	1933	1966
GSE235063	40	3833	768	21.1	34.7	1.3	ambiguous	255	88	255	3578
GSE235063	41	3869	0	52.1	56.3	0	ambiguous	55	18	55	3814
GSE235063	42	3731	1	21.8	35.9	0.2	ambiguous	5	3	5	3726
GSE235063	43	3655	3655	10.8	47	0	lymphoid/erythroid predominant	0	0	0	3655
GSE235063	44	3634	0	97.3	100	0	likely malignant	3633	1	3633	1
GSE235063	45	3606	0	83.9	99.9	0	likely malignant	3606	0	3606	0
GSE235063	46	3576	3576	13.1	33.6	0	lymphoid/erythroid predominant	0	0	0	3576
GSE235063	47	3527	1	38.1	63	0	ambiguous	1295	6	1295	2232
GSE235063	48	3500	6	73.1	99.2	0	likely malignant	3493	0	3493	7
GSE235063	49	3471	0	85.8	100	0	likely malignant	3471	2	3471	0
GSE235063	50	3418	2	99.5	99.7	0	likely malignant	3415	7	3415	3
GSE235063	51	3403	81	30.2	49.8	0	ambiguous	2278	15	2278	1125
GSE235063	52	2587	2587	11.6	37.9	22.7	lymphoid/erythroid predominant	0	0	0	2587
GSE235063	53	3255	0	96.8	98.2	0	likely malignant	3255	9	3255	0
GSE235063	54	3215	3215	13.6	42.1	0	lymphoid/erythroid predominant	0	0	0	3215
GSE235063	55	3213	0	53.3	87.8	0	likely malignant	3198	263	3198	15
GSE235063	56	3112	0	91.9	92.2	0	likely malignant	3074	3	3074	38
GSE235063	57	3073	0	97	98.9	0	likely malignant	3053	3	3053	20
GSE235063	58	3010	1	25.7	40.3	1.4	ambiguous	947	859	947	2063
GSE235063	59	2934	0	55.5	98.5	0.2	likely malignant	2934	17	2934	0
GSE235063	60	2863	0	32.3	91	0	likely malignant	2744	9	2744	119
GSE235063	61	2795	0	96.4	100	0	likely malignant	2794	0	2794	1
GSE235063	62	2542	0	92.6	94.2	0	likely malignant	2535	0	2535	7
GSE235063	63	2447	0	98	98.5	0	likely malignant	2441	28	2441	6
GSE235063	64	2419	2419	9.4	36.6	0.3	lymphoid/erythroid predominant	0	0	0	2419
GSE235063	65	2423	0	34	99.3	0	likely malignant	2421	0	2421	2
GSE235063	66	2048	2025	22.7	42.5	11	lymphoid/erythroid predominant	22	4	22	2026
GSE235063	67	2283	0	97.2	97.5	0	likely malignant	2281	9	2281	2
GSE235063	68	1954	1887	26.2	38.7	5.4	lymphoid/erythroid predominant	67	33	67	1887
GSE235063	69	2049	14	90.4	92.8	0.2	likely malignant	2032	1856	2032	17
GSE235063	70	2018	0	92.7	95.2	0	likely malignant	2011	0	2011	7
GSE235063	71	1996	0	61.7	95.5	0	likely malignant	14	0	14	1982
GSE235063	72	1870	0	41.5	85.5	0	likely malignant	60	2	60	1810
GSE235063	73	1844	0	96.1	97	0	likely malignant	1843	0	1843	1
GSE235063	74	1804	1804	14.6	35.4	0.1	lymphoid/erythroid predominant	0	0	0	1804
GSE235063	75	1797	0	94.1	100	0	likely malignant	1780	0	1780	17
GSE235063	76	1713	1713	13.5	49.7	0	lymphoid/erythroid predominant	0	0	0	1713
GSE235063	77	1149	0	21.2	41.6	32.2	likely microenvironment	42	10	42	1107
GSE235063	78	1649	1377	26.4	33.5	1.6	lymphoid/erythroid predominant	26	7	26	1623
GSE235063	79	1582	0	87.4	96.2	0	likely malignant	1574	23	1574	8
GSE235063	80	1578	2	48.5	50.3	0.3	ambiguous	1573	770	1573	5
GSE235063	81	1482	1468	10.4	27.9	3.4	lymphoid/erythroid predominant	12	10	12	1470
GSE235063	82	1505	1505	24	44.4	0.1	lymphoid/erythroid predominant	0	0	0	1505
GSE235063	83	1494	1	88.5	92.7	0	likely malignant	1493	18	1493	1
GSE235063	84	1429	0	69.1	98.4	0.1	likely malignant	1427	7	1427	2
GSE235063	85	1335	0	97.7	99.9	0	likely malignant	1335	30	1335	0
GSE235063	86	1275	0	98.7	99.8	0	likely malignant	1275	0	1275	0
GSE235063	87	951	0	57.9	95	0	likely malignant	950	201	950	1
GSE235063	88	807	0	84.1	89.7	0	likely malignant	61	44	61	746
GSE235063	89	742	0	79	100	0	likely malignant	742	586	742	0
GSE235063	90	663	0	99.7	99.7	0	likely malignant	663	0	663	0
GSE235063	91	648	1	23.2	41.7	0.3	ambiguous	7	0	7	641
GSE235063	92	597	596	33.6	49.4	1.6	lymphoid/erythroid predominant	1	1	1	596
GSE235063	93	522	0	38.5	100	0	likely malignant	522	0	522	0
GSE235063	94	424	0	84.4	85.4	0	likely malignant	424	1	424	0
GSE235063	95	390	0	97.7	97.9	0	likely malignant	390	7	390	0
GSE235063	96	329	327	32.9	38.3	4.1	lymphoid/erythroid predominant	2	1	2	327
GSE235063	97	268	1	31.4	41	1.1	ambiguous	1	0	1	267
GSE235063	98	249	0	84.3	96.8	0	likely malignant	249	4	249	0
GSE235063	99	90	90	13.3	44.4	0	lymphoid/erythroid predominant	0	0	0	90
GSE235923-train	0	1780	1776	21.6	57.9	17.7	lymphoid/erythroid predominant	3	1	3	1777
GSE235923-train	1	1584	1584	21.1	51	21.2	lymphoid/erythroid predominant	0	0	0	1584
GSE235923-train	2	1983	1	80.1	96	0	likely malignant	1981	1	1981	2
GSE235923-train	3	1676	1676	38.4	71.2	8.2	lymphoid/erythroid predominant	0	0	0	1676
GSE235923-train	4	1616	0	85.4	86.3	0.1	likely malignant	1541	22	1541	75
GSE235923-train	5	1615	0	89.3	90.1	0	likely malignant	1564	1	1564	51
GSE235923-train	6	532	532	24.5	74.2	67	lymphoid/erythroid predominant	0	0	0	532
GSE235923-train	7	1557	0	69.6	91.9	0.5	likely malignant	1542	1088	1542	15
GSE235923-train	8	1200	1200	42.4	55.9	20	lymphoid/erythroid predominant	0	0	0	1200
GSE235923-train	9	1422	0	49.8	49.9	0.1	ambiguous	6	2	6	1416
GSE235923-train	10	941	941	27.7	48.7	32.6	lymphoid/erythroid predominant	0	0	0	941
GSE235923-train	11	1232	1232	34	57.9	8.5	lymphoid/erythroid predominant	0	0	0	1232
GSE235923-train	12	1268	0	93	98.8	0	likely malignant	1268	0	1268	0
GSE235923-train	13	493	493	24	55.4	59.4	lymphoid/erythroid predominant	0	0	0	493
GSE235923-train	14	1180	0	42.7	46.8	1.5	ambiguous	982	11	982	198
GSE235923-train	15	1182	0	83.2	98.1	0	likely malignant	1181	0	1181	1
GSE235923-train	16	1098	0	93.9	98.2	0	likely malignant	1096	0	1096	2
GSE235923-train	17	1081	0	55.8	98.7	0.2	likely malignant	1081	0	1081	0
GSE235923-train	18	1073	0	79.1	92.3	0	likely malignant	1070	0	1070	3
GSE235923-train	19	986	0	27.5	27.9	1.1	ambiguous	23	4	23	963
GSE235923-train	20	917	0	45.4	72.8	0	likely malignant	917	4	917	0
GSE235923-train	21	885	2	88.3	91.4	1	likely malignant	875	34	875	10
GSE235923-train	22	888	2	99.3	99.4	0	likely malignant	885	2	885	3
GSE235923-train	23	806	804	19.2	45.5	6.3	lymphoid/erythroid predominant	2	0	2	804
GSE235923-train	24	848	0	96.6	97.9	0	likely malignant	835	8	835	13
GSE235923-train	25	836	0	78.5	98.2	0	likely malignant	835	0	835	1
GSE235923-train	26	288	288	28.8	36.1	64.7	lymphoid/erythroid predominant	0	0	0	288
GSE235923-train	27	809	3	86.2	89.6	0.2	likely malignant	801	7	801	8
GSE235923-train	28	791	791	48.8	52.7	0.3	lymphoid/erythroid predominant	0	0	0	791
GSE235923-train	29	738	1	36.6	59.1	4.8	likely microenvironment	416	277	416	322
GSE235923-train	30	770	6	64.4	89.1	0	likely malignant	763	489	763	7
GSE235923-train	31	717	0	33.1	35.8	3.6	likely microenvironment	33	18	33	684
GSE235923-train	32	742	0	84.1	100	0	likely malignant	742	0	742	0
GSE235923-train	33	707	0	45.7	48.9	0	ambiguous	0	0	0	707
GSE235923-train	34	643	0	23.7	42.8	7.7	likely microenvironment	88	74	88	555
GSE235923-train	35	693	693	59.3	60.6	0	lymphoid/erythroid predominant	0	0	0	693
GSE235923-train	36	687	686	49.6	54.7	0.3	lymphoid/erythroid predominant	1	0	1	686
GSE235923-train	37	684	0	100	100	0	likely malignant	684	0	684	0
GSE235923-train	38	683	0	59.9	97.5	0	likely malignant	676	0	676	7
GSE235923-train	39	600	596	38.6	47	11.5	lymphoid/erythroid predominant	4	0	4	596
GSE235923-train	40	664	0	87.5	94	0	likely malignant	660	4	660	4
GSE235923-train	41	659	659	56.4	58.4	0	lymphoid/erythroid predominant	0	0	0	659
GSE235923-train	42	653	647	31.8	56.7	0.3	lymphoid/erythroid predominant	6	0	6	647
GSE235923-train	43	631	1	70	80.7	0.8	likely malignant	543	440	543	88
GSE235923-train	44	633	633	54.2	56.4	0	lymphoid/erythroid predominant	0	0	0	633
GSE235923-train	45	623	19	33.3	34	0.8	ambiguous	0	0	0	623
GSE235923-train	46	302	0	35.6	76.5	51.8	ambiguous	188	160	188	114
GSE235923-train	47	589	2	42.1	51.1	5.6	likely microenvironment	94	8	94	495
GSE235923-train	48	618	0	86.1	87.9	0	likely malignant	618	0	618	0
GSE235923-train	49	606	0	70.4	94.9	0.5	likely malignant	594	0	594	12
GSE235923-train	50	603	603	54.9	57.5	0	lymphoid/erythroid predominant	0	0	0	603
GSE235923-train	51	593	0	86.5	93.4	0	likely malignant	589	0	589	4
GSE235923-train	52	591	0	42.8	56.9	0	ambiguous	33	1	33	558
GSE235923-train	53	576	0	54	54	0	ambiguous	0	0	0	576
GSE235923-train	54	573	573	53.3	56.5	0.2	lymphoid/erythroid predominant	0	0	0	573
GSE235923-train	55	555	554	21.7	56.8	1.1	lymphoid/erythroid predominant	1	0	1	554
GSE235923-train	56	554	0	55.1	55.2	0.2	ambiguous	51	0	51	503
GSE235923-train	57	537	2	46.4	56.4	2	likely microenvironment	447	254	447	90
GSE235923-train	58	543	0	53.2	93.4	0	likely malignant	540	0	540	3
GSE235923-train	59	541	0	87.6	100	0	likely malignant	541	0	541	0
GSE235923-train	60	532	0	80.1	81.4	1.3	likely malignant	486	1	486	46
GSE235923-train	61	282	0	29.7	46.8	47.6	likely microenvironment	18	3	18	264
GSE235923-train	62	529	0	56.7	66	0	ambiguous	48	16	48	481
GSE235923-train	63	520	0	60.2	67.9	1.3	ambiguous	286	10	286	234
GSE235923-train	64	486	0	25.7	29.6	6.2	likely microenvironment	378	9	378	108
GSE235923-train	65	442	436	34.6	39.1	8.9	lymphoid/erythroid predominant	6	0	6	436
GSE235923-train	66	480	0	84.4	85.8	0	likely malignant	480	1	480	0
GSE235923-train	67	419	418	35.8	43.4	7.5	lymphoid/erythroid predominant	1	0	1	418
GSE235923-train	68	428	0	89	90	0	likely malignant	421	0	421	7
GSE235923-train	69	341	340	16.5	33.4	9.3	lymphoid/erythroid predominant	1	0	1	340
GSE235923-train	70	343	0	58	70.6	0.6	likely malignant	0	0	0	343
GSE235923-train	71	308	0	98.7	98.7	0	likely malignant	308	0	308	0
GSE235923-train	72	299	288	53	53.2	0.3	lymphoid/erythroid predominant	0	0	0	299
GSE235923-train	73	2	2	33.9	50	99.3	lymphoid/erythroid predominant	0	0	0	2
GSE235923-train	74	212	0	35	43.4	16.5	likely microenvironment	13	4	13	199
GSE235923-train	75	109	109	32.7	65.1	49.8	lymphoid/erythroid predominant	0	0	0	109
GSE235923-train	76	177	1	65	65	0	ambiguous	15	10	15	162
GSE235923-train	77	138	134	33.1	39.9	16.9	lymphoid/erythroid predominant	3	1	3	135
GSE235923-train	78	158	4	33.9	43.7	4.2	likely microenvironment	1	1	1	157
GSE235923-train	79	137	0	41.5	48.2	13.8	likely microenvironment	6	6	6	131
GSE235923-train	80	103	0	100	100	0	likely malignant	103	0	103	0
GSE235923-train	81	83	0	69.9	71.1	0	likely malignant	0	0	0	83
GSE235923-test	0	2344	2340	54.2	64.8	0.5	lymphoid/erythroid predominant	2	0	2	2342
GSE235923-test	1	1926	1926	39.4	46.5	0.1	lymphoid/erythroid predominant	0	0	0	1926
GSE235923-test	2	25	25	36.1	56	98.7	lymphoid/erythroid predominant	0	0	0	25
GSE235923-test	3	1807	1	99.6	99.6	0	likely malignant	1797	1	1797	10
GSE235923-test	4	1440	0	90.3	94.4	0.3	likely malignant	1440	25	1440	0
GSE235923-test	5	1429	0	91.5	99.4	0	likely malignant	1362	1221	1362	67
GSE235923-test	6	1345	1328	45.4	65.8	4.9	lymphoid/erythroid predominant	0	0	0	1345
GSE235923-test	7	1332	1243	39.5	46.6	1	lymphoid/erythroid predominant	2	0	2	1330
GSE235923-test	8	1344	0	97.3	97.3	0	likely malignant	1337	1307	1337	7
GSE235923-test	9	1286	1285	50.2	65.4	0.2	lymphoid/erythroid predominant	1	0	1	1285
GSE235923-test	10	1143	1118	48.3	82.3	2.8	lymphoid/erythroid predominant	1	0	1	1142
GSE235923-test	11	954	0	51.7	58.7	0	ambiguous	206	164	206	748
GSE235923-test	12	944	944	96.2	99.5	0	lymphoid/erythroid predominant	0	0	0	944
GSE235923-test	13	10	10	40	50	98.8	lymphoid/erythroid predominant	0	0	0	10
GSE235923-test	14	835	0	95.3	95.3	0	likely malignant	827	793	827	8
GSE235923-test	15	818	69	34.6	59.7	0.7	ambiguous	30	6	30	788
GSE235923-test	16	790	4	39.2	45.2	2.6	likely microenvironment	388	86	388	402
GSE235923-test	17	9	9	38	55.6	98.9	lymphoid/erythroid predominant	0	0	0	9
GSE235923-test	18	763	8	86.6	99.5	0.4	likely malignant	655	0	655	108
GSE235923-test	19	23	7	60.2	78.3	96.9	ambiguous	0	0	0	23
GSE235923-test	20	716	17	60	60.1	0.1	ambiguous	28	0	28	688
GSE235923-test	21	679	675	93.4	98.8	0.1	lymphoid/erythroid predominant	3	2	3	676
GSE235923-test	22	5	5	30.6	60	99.3	lymphoid/erythroid predominant	0	0	0	5
GSE235923-test	23	664	4	77.4	77.9	0.6	likely malignant	285	0	285	379
GSE235923-test	24	641	0	98	99.1	1.1	likely malignant	640	0	640	1
GSE235923-test	25	647	0	100	100	0	likely malignant	647	0	647	0
GSE235923-test	26	636	1	49.2	49.2	0	ambiguous	298	1	298	338
GSE235923-test	27	506	502	28.3	43.3	16.2	lymphoid/erythroid predominant	1	0	1	505
GSE235923-test	28	595	6	55.7	91.8	0.2	likely malignant	25	7	25	570
GSE235923-test	29	573	0	50.8	51.1	0.7	ambiguous	572	10	572	1
GSE235923-test	30	573	0	99.8	99.8	0	likely malignant	569	1	569	4
GSE235923-test	31	572	572	55.8	55.9	0.2	lymphoid/erythroid predominant	0	0	0	572
GSE235923-test	32	530	0	96.6	96.6	0	likely malignant	524	499	524	6
GSE235923-test	33	445	1	98.7	98.7	0	likely malignant	436	178	436	9
GSE235923-test	34	365	0	92.9	99.5	0	likely malignant	362	11	362	3
GSE235923-test	35	357	355	53.8	53.8	0	lymphoid/erythroid predominant	0	0	0	357
GSE235923-test	36	1	1	36.6	100	99.6	lymphoid/erythroid predominant	0	0	0	1
GSE235923-test	37	217	216	54.3	66.8	18.7	lymphoid/erythroid predominant	0	0	0	217
GSE235923-test	38	210	0	95.2	95.2	0	likely malignant	197	197	197	13
GSE235923-test	39	64	62	21.9	51.6	65.8	lymphoid/erythroid predominant	1	1	1	63
GSE235923-test	40	19	0	39.2	63.2	89.8	likely microenvironment	4	1	4	15
scPCA	0	3871	3870	32.9	90.3	41.4	lymphoid/erythroid predominant	1	0	1	3870
scPCA	1	3787	2	99.2	NA	0	likely malignant	3785	0	3785	2
scPCA	2	3577	3575	20.7	81.2	32.5	lymphoid/erythroid predominant	2	0	2	3575
scPCA	3	3571	0	62.6	100	0	likely malignant	3571	0	3571	0
scPCA	4	3472	0	44.1	74.3	1.1	likely malignant	3396	0	3396	76
scPCA	5	3260	0	96.9	99.4	0	likely malignant	3259	0	3259	1
scPCA	6	3256	2	98.5	100	0	likely malignant	3251	0	3251	5
scPCA	7	3003	0	70.7	98.2	0.1	likely malignant	3001	0	3001	2
scPCA	8	2951	4	58.9	56.1	1.9	ambiguous	2874	0	2874	77
scPCA	9	2916	0	60.4	53.7	0.9	ambiguous	2841	0	2841	75
scPCA	10	2660	2	79	62.7	2.8	ambiguous	2572	0	2572	88
scPCA	11	2617	0	52.7	100	0.1	likely malignant	2576	0	2576	41
scPCA	12	2475	0	87.1	100	0	likely malignant	2461	0	2461	14
scPCA	13	2456	0	80.8	100	0	likely malignant	2438	0	2438	18
scPCA	14	2449	0	28.9	97.3	49.1	ambiguous	0	0	0	2449
scPCA	15	2444	0	99.1	100	0	likely malignant	2444	0	2444	0
scPCA	16	2301	0	97.7	88.9	0	likely malignant	2297	0	2297	4
scPCA	17	2297	2296	24	74.5	27.6	lymphoid/erythroid predominant	0	0	0	2297
scPCA	18	2256	0	84.4	95.4	0.5	likely malignant	2227	0	2227	29
scPCA	19	2223	0	98.5	NA	0	likely malignant	2218	0	2218	5
scPCA	20	2083	0	57.7	99.1	0	likely malignant	2051	0	2051	32
scPCA	21	2079	0	75.6	63.1	1.9	likely malignant	1892	0	1892	187
scPCA	22	2055	0	34.9	87.1	60.2	ambiguous	0	0	0	2055
scPCA	23	2000	0	40.3	51.1	1.6	ambiguous	1910	0	1910	90
scPCA	24	1941	0	98.1	100	0	likely malignant	1932	0	1932	9
scPCA	25	1865	43	30.9	71.3	26.6	ambiguous	233	0	233	1632
scPCA	26	1845	3	94.7	95.7	0	likely malignant	1840	0	1840	5
scPCA	27	1827	1823	32.5	69.5	44.8	lymphoid/erythroid predominant	4	0	4	1823
scPCA	28	1752	0	74.3	99.9	0.5	likely malignant	1700	0	1700	52
scPCA	29	1580	0	47.3	98	4.1	ambiguous	49	0	49	1531
scPCA	30	1553	0	94.3	NA	0	likely malignant	1553	0	1553	0
scPCA	31	1545	11	55.1	94.8	17.7	ambiguous	0	0	0	1545
scPCA	32	1498	3	51.9	87.9	1.7	likely malignant	1460	0	1460	38
scPCA	33	1484	0	100	NA	0	likely malignant	1484	0	1484	0
scPCA	34	1470	1469	25.1	79	40.8	lymphoid/erythroid predominant	1	0	1	1469
scPCA	35	1466	0	21.7	68	38.9	likely microenvironment	30	0	30	1436
scPCA	36	1461	0	48.7	73.5	18.1	ambiguous	1136	0	1136	325
scPCA	37	1417	0	53.4	74.5	5.3	ambiguous	0	0	0	1417
scPCA	38	1360	1360	66.8	94.2	2.9	lymphoid/erythroid predominant	0	0	0	1360
scPCA	39	1346	0	70.6	80	0.1	likely malignant	1344	0	1344	2
scPCA	40	1341	0	22.4	45.5	4.1	likely microenvironment	0	0	0	1341
scPCA	41	1319	1	67.2	81.8	0.5	likely malignant	1284	0	1284	35
scPCA	42	1297	0	50	75.3	2.1	ambiguous	0	0	0	1297
scPCA	43	1297	0	97.1	100	0	likely malignant	1296	0	1296	1
scPCA	44	1275	1238	33.4	83.6	17.4	lymphoid/erythroid predominant	29	0	29	1246
scPCA	45	1235	1235	48.5	75.2	65.3	lymphoid/erythroid predominant	0	0	0	1235
scPCA	46	1222	9	25.9	92.4	5.6	ambiguous	0	0	0	1222
scPCA	47	1220	0	17.5	81.1	29.1	ambiguous	0	0	0	1220
scPCA	48	1211	0	58.6	96.5	5.8	ambiguous	1000	0	1000	211
scPCA	49	1193	0	100	NA	0	likely malignant	1193	0	1193	0
scPCA	50	1174	0	72.5	86.7	0	likely malignant	1092	0	1092	82
scPCA	51	1154	15	61.3	81.8	6.1	ambiguous	0	0	0	1154
scPCA	52	1103	0	60.1	43.1	1.6	ambiguous	910	0	910	193
scPCA	53	1098	0	61	97.4	0.2	likely malignant	1096	0	1096	2
scPCA	54	1080	0	99.6	NA	0	likely malignant	1080	0	1080	0
scPCA	55	1072	2	88	100	0	likely malignant	1066	0	1066	6
scPCA	56	1068	1066	53.1	96.8	27.5	lymphoid/erythroid predominant	2	0	2	1066
scPCA	57	1001	0	29.4	50.8	30.6	likely microenvironment	0	0	0	1001
scPCA	58	968	22	98.8	NA	0.8	likely malignant	941	0	941	27
scPCA	59	959	0	79	83	0.2	likely malignant	936	0	936	23
scPCA	60	911	1	94.6	100	0.8	likely malignant	900	0	900	11
scPCA	61	849	1	86.3	70.7	0	likely malignant	849	0	849	0
scPCA	62	841	0	48.6	99.5	0.1	likely malignant	835	0	835	6
scPCA	63	822	822	44.5	84.9	0.5	lymphoid/erythroid predominant	0	0	0	822
scPCA	64	812	132	53	75	34.5	ambiguous	0	0	0	812
scPCA	65	791	0	46.9	97.4	2.7	ambiguous	0	0	0	791
scPCA	66	778	0	83.3	NA	0	likely malignant	759	0	759	19
scPCA	67	697	0	64.6	43.2	5.6	likely microenvironment	0	0	0	697
scPCA	68	680	680	80.3	77.8	88.8	lymphoid/erythroid predominant	0	0	0	680
scPCA	69	672	628	23.5	75	21.9	lymphoid/erythroid predominant	36	0	36	636
scPCA	70	625	625	76.3	50	85.8	lymphoid/erythroid predominant	0	0	0	625
scPCA	71	498	0	46.6	96.7	0.6	likely malignant	482	0	482	16
scPCA	72	481	0	84.6	60	4.4	ambiguous	0	0	0	481
scPCA	73	446	444	45.7	63.4	57.8	lymphoid/erythroid predominant	1	0	1	445
scPCA	74	439	0	89.5	98	0.2	likely malignant	428	0	428	11
scPCA	75	410	410	45.6	51.3	2.2	lymphoid/erythroid predominant	0	0	0	410
scPCA	76	389	0	100	NA	0	likely malignant	389	0	389	0
scPCA	77	357	299	68.1	100	0.3	lymphoid/erythroid predominant	19	0	19	338
scPCA	78	349	0	25.2	78.9	7.4	ambiguous	0	0	0	349
scPCA	79	337	5	51	40.6	8	likely microenvironment	0	0	0	337
scPCA	80	303	191	27.1	71.2	6.9	ambiguous	0	0	0	303
scPCA	81	188	0	63.8	100	0	likely malignant	182	0	182	6
scPCA	82	185	181	70.8	50	80.5	lymphoid/erythroid predominant	2	0	2	183
scPCA	83	142	134	54.9	93.8	58.5	lymphoid/erythroid predominant	0	0	0	142
scPCA	84	88	0	97.7	NA	0	likely malignant	88	0	88	0
scPCA	85	82	82	23.2	71.4	26.8	lymphoid/erythroid predominant	0	0	0	82
scPCA	86	66	0	100	NA	0	likely malignant	65	0	65	1
scPCA	87	27	0	92.6	NA	0	likely malignant	15	0	15	12
