## Supplemental Table 5 for "Single-cell analysis of pediatric acute myeloid leukemia samples uncovers treatment-resistant stem and mast cells"

	p_val	avg_log2FC	pct.1	pct.2	p_val_adj
TRH	0	1.9472250968985	0.684	0.129	0
ELANE	0	1.68679199655297	0.586	0.237	0
PRTN3	0	1.64380248769453	0.469	0.167	0
MPO	0	1.50358518771006	0.822	0.359	0
GYPC	0	1.45497694964445	0.908	0.45	0
NPW	0	1.42266328397419	0.574	0.219	0
C1QTNF4	0	1.28276903387617	0.833	0.39	0
IGLL1	0	1.15632725861858	0.691	0.285	0
HLA-DPB1	0	1.13217469522306	0.87	0.623	0
HLA-DPA1	0	1.10411914306009	0.871	0.612	0
PRSS57	0	1.10279981375127	0.904	0.665	0
EGFL7	0	1.09006173744793	0.85	0.439	0
CYTL1	0	1.02607238361478	0.72	0.294	0
HLA-DQB1	0	1.01961441424273	0.793	0.398	0
CFD	2.27094502466722e-106	1.00256870840927	0.672	0.579	4.54189004933444e-103
HLA-DRB5	0	0.989251718861029	0.802	0.388	0
MAN1A1	0	0.988124420879441	0.673	0.273	0
PDLIM1	0	0.964425036343008	0.78	0.501	0
MDK	0	0.945084650542511	0.573	0.153	0
HLA-DQA1	0	0.93178528563766	0.721	0.319	0
RUNX1T1	0	0.931720383126984	0.612	0.11	0
SYNGR1	0	0.918593701606573	0.797	0.442	0
POU4F1	0	0.906711634211705	0.55	0.1	0
CD69	0	0.887131739045077	0.914	0.655	0
CD34	0	0.85221345733977	0.713	0.291	0
H1F0	0	0.84764566982709	0.501	0.204	0
HLA-DQA2	0	0.835879114265918	0.562	0.172	0
DNTT	0	0.813010839399731	0.394	0.102	0
BAALC	0	0.807703133065763	0.688	0.247	0
SOCS3	0	0.787526791130104	0.445	0.132	0
CCL17	1.82675937863626e-280	0.780730825150482	0.147	0.012	3.65351875727253e-277
MIR181A1HG	0	0.701871206498784	0.786	0.477	0
MGST1	0	0.697673822780354	0.787	0.517	0
HLA-DRA	0	0.678466451228247	0.93	0.739	0
IFITM3	0	0.667208213205797	0.66	0.293	0
JUN	2.50790046075776e-273	0.652542444714397	0.89	0.671	5.01580092151551e-270
CD74	0	0.634905314406056	0.965	0.812	0
HLA-DRB1	0	0.621992152588656	0.879	0.651	0
NPM1	0	0.594051712608155	0.99	0.94	0
CALR	1.00635855400831e-270	0.579656732287527	0.928	0.851	2.01271710801662e-267
CAV1	0	0.577660608452231	0.381	0.088	0
PMAIP1	3.64868155595893e-254	0.576817402221518	0.849	0.639	7.29736311191786e-251
ITM2A	0	0.573024669838726	0.793	0.406	0
CXCL8	0	0.566227626821112	0.665	0.339	0
ISG20	0	0.564081766955289	0.451	0.153	0
ITM2C	0	0.563148711747262	0.841	0.565	0
NPR3	0	0.559609766371702	0.574	0.219	0
AC002454.1	3.43431307370796e-284	0.544820382992709	0.5	0.249	6.86862614741591e-281
RPS4Y1	3.12519625650362e-217	0.53491156028086	0.697	0.509	6.25039251300724e-214
GNG11	0	0.526069940483179	0.351	0.107	0
AREG	1.69226861162659e-305	0.524751926043265	0.471	0.219	3.38453722325318e-302
NME4	6.62969951574591e-301	0.522245499684814	0.702	0.474	1.32593990314918e-297
STAT1	1.4741828168992e-169	0.518202595801144	0.53	0.321	2.9483656337984e-166
LINC00958	0	0.496032189807251	0.433	0.104	0
HPGDS	0	0.492151160117627	0.599	0.25	0
TFPI	7.68519079580164e-292	0.490540909922865	0.553	0.288	1.53703815916033e-288
CSRP2	0	0.470375058483971	0.349	0.084	0
CD83	3.40012689312572e-305	0.469279681571227	0.584	0.301	6.80025378625145e-302
ANKRD28	4.06366425781922e-209	0.468149708728873	0.911	0.777	8.12732851563845e-206
VAMP5	0	0.462601605505099	0.615	0.321	0
IFIT3	1.57500325212821e-32	0.458879749396622	0.195	0.09	3.15000650425643e-29
GADD45A	2.92326224264303e-205	0.454137016904685	0.569	0.344	5.84652448528606e-202
NCOA7	0	0.439844909228096	0.58	0.277	0
AL590226.1	0	0.438382444278462	0.398	0.097	0
RANBP1	1.35438736287226e-147	0.433830736677732	0.802	0.644	2.70877472574451e-144
ACSM3	0	0.432290814308234	0.46	0.196	0
AC007952.4	8.9623730174348e-222	0.42714304420868	0.592	0.365	1.79247460348696e-218
MAFF	1.95752743493432e-271	0.425942690951524	0.542	0.27	3.91505486986864e-268
CKB	0	0.420495309572161	0.495	0.185	0
CD79A	3.22025441850675e-67	0.417433804563712	0.238	0.1	6.44050883701351e-64
HEMGN	2.51503430291083e-229	0.408116690819157	0.247	0.074	5.03006860582165e-226
SERPINB1	4.99317258150625e-180	0.408092871097852	0.937	0.872	9.98634516301251e-177
SMIM24	2.91042488725052e-203	0.407467652620409	0.656	0.41	5.82084977450104e-200
FKBP4	1.18113000898382e-224	0.40577304112015	0.512	0.281	2.36226001796765e-221
MPC2	3.03006430521296e-220	0.399113045788596	0.835	0.642	6.06012861042592e-217
NME1	9.36311848027266e-152	0.393840306633624	0.675	0.493	1.87262369605453e-148
UBE2S	2.38968087255628e-248	0.38250159649174	0.705	0.458	4.77936174511257e-245
DUSP2	6.80153302291671e-307	0.378407318891629	0.433	0.184	1.36030660458334e-303
IER3	5.47459042299085e-88	0.375095199877079	0.306	0.174	1.09491808459817e-84
TUBA1B	1.80459372345998e-165	0.373215568819628	0.917	0.811	3.60918744691997e-162
TMEM176B	0	0.367220715278401	0.315	0.072	0
SRM	3.94983911673334e-125	0.366715922174541	0.647	0.478	7.89967823346668e-122
CCT2	9.30085308613609e-187	0.363301927946151	0.781	0.61	1.86017061722722e-183
GCSH	1.7914647344876e-217	0.361446258568883	0.54	0.314	3.58292946897521e-214
HSPB1	1.66352583517962e-222	0.352541100527562	0.732	0.504	3.32705167035924e-219
RHEX	3.84169282013347e-205	0.344849419111227	0.437	0.216	7.68338564026694e-202
STMN1	5.19393736398195e-162	0.333411473945576	0.828	0.637	1.03878747279639e-158
CD24	4.48345318975036e-46	0.33047795882866	0.196	0.095	8.96690637950073e-43
SPRY1	0	0.327329005918446	0.43	0.163	0
ACY3	2.08327359912029e-14	0.322068542713452	0.213	0.121	4.16654719824057e-11
LXN	6.09570437363703e-258	0.318874554578438	0.388	0.157	1.21914087472741e-254
KPNA2	3.99013327818991e-202	0.314670056473619	0.656	0.455	7.98026655637982e-199
MEG3	0	0.305582266794002	0.257	0.046	0
IDH2	5.16528423415535e-132	0.301237470539481	0.728	0.556	1.03305684683107e-128
GTSF1	7.13845622086936e-150	0.297773820040587	0.507	0.321	1.42769124417387e-146
NCAM1	1.71198826597726e-223	0.294159011842933	0.268	0.081	3.42397653195452e-220
CLEC11A	6.74876794765948e-165	0.293044906571275	0.844	0.715	1.3497535895319e-161
HSP90AB1	1.49979168125048e-149	0.293028762404208	0.978	0.937	2.99958336250096e-146
ATF3	2.04545214746608e-186	0.290274233274194	0.527	0.287	4.09090429493217e-183
CCT3	3.68689128664358e-137	0.282172217077534	0.716	0.543	7.37378257328717e-134
CD19	7.93782162599189e-244	0.281417102827095	0.276	0.07	1.58756432519838e-240
APP	2.26175651877859e-277	0.281028581271923	0.436	0.171	4.52351303755717e-274
CCND1	1.08367583554647e-299	0.280758490413864	0.287	0.059	2.16735167109293e-296
NCL	1.26982119217582e-99	0.272628687619565	0.88	0.779	2.53964238435164e-96
H2AFZ	4.55136242721407e-78	0.27167413252262	0.897	0.807	9.10272485442813e-75
CDK4	6.08515007653192e-115	0.271390156642232	0.555	0.377	1.21703001530638e-111
STOM	4.35951148374175e-178	0.259742885398699	0.518	0.306	8.7190229674835e-175
SAP30	0	0.258973992130803	0.686	0.384	0
ESAM	0	0.258229780529364	0.332	0.066	0
SGK1	3.32937545837597e-11	-0.25707798029996	0.122	0.131	6.65875091675193e-08
IGHM	1.09803298299177e-07	-0.258353285723858	0.141	0.143	0.000219606596598354
FLT3	6.06224672386382e-47	-0.259300967896799	0.356	0.415	1.21244934477276e-43
HBG2	1.5872133413205e-08	-0.260345954510413	0.075	0.067	3.174426682641e-05
MIR22HG	5.58682691036164e-32	-0.263364691738692	0.194	0.24	1.11736538207233e-28
PDIA4	2.65799853572127e-21	-0.265035891553737	0.334	0.364	5.31599707144254e-18
HMOX1	1.85701021702521e-87	-0.266649292734556	0.043	0.107	3.71402043405043e-84
STAB1	9.32200009991412e-54	-0.267834671322213	0.091	0.152	1.86440001998282e-50
HIST1H1C	7.63220407759645e-12	-0.269318965154046	0.535	0.53	1.52644081551929e-08
PHLDA1	5.35760904961216e-43	-0.271162741782419	0.101	0.142	1.07152180992243e-39
AC020916.1	1.72516619276539e-30	-0.272009408575596	0.244	0.272	3.45033238553077e-27
C1QA	3.56432828949873e-25	-0.276539154848488	0.013	0.045	7.12865657899746e-22
PRDX1	5.15718618724964e-33	-0.280459242265223	0.763	0.729	1.03143723744993e-29
SERPINB2	3.24972761072931e-32	-0.280741896145403	0.029	0.047	6.49945522145861e-29
LRRC25	1.35789025380933e-61	-0.281648680103128	0.091	0.155	2.71578050761867e-58
SSR4	1.17907210486863e-56	-0.282712944799881	0.879	0.865	2.35814420973726e-53
SERPINF1	5.46869296037195e-63	-0.285067976719362	0.106	0.143	1.09373859207439e-59
CLU	1.14278607083025e-13	-0.288383508808098	0.173	0.178	2.28557214166049e-10
NUCB2	7.6855492650559e-17	-0.29178803216278	0.786	0.757	1.53710985301118e-13
CDA	5.80206083916438e-39	-0.293257523406502	0.074	0.14	1.16041216783288e-35
SLC7A7	3.92083565477028e-17	-0.294217335347865	0.117	0.134	7.84167130954055e-14
MAP1LC3A	7.84689088972389e-27	-0.294644776618429	0.181	0.215	1.56937817794478e-23
CST7	6.75032842832642e-15	-0.296594838286354	0.229	0.255	1.35006568566528e-11
PITX1	1.24613738983718e-99	-0.298510708939703	0.029	0.108	2.49227477967435e-96
TRGC1	6.05096290908484e-23	-0.298691267883611	0.213	0.244	1.21019258181697e-19
PILRA	1.24134945540159e-181	-0.305904087392653	0.088	0.179	2.48269891080318e-178
KCTD12	7.21943963604426e-198	-0.307912790888493	0.055	0.177	1.44388792720885e-194
SMC4	3.51409490831684e-19	-0.309871649152971	0.466	0.479	7.02818981663368e-16
PTMS	3.79960803219726e-92	-0.312272643292492	0.208	0.299	7.59921606439452e-89
IFI27	3.21981439049928e-172	-0.312297265699695	0.028	0.073	6.43962878099855e-169
MYO6	6.18581487179078e-148	-0.320843031741514	0.04	0.15	1.23716297435816e-144
MS4A2	2.91306450325499e-21	-0.328163314137523	0.12	0.077	5.82612900650998e-18
SDF2L1	1.1389424576164e-22	-0.334095179915919	0.345	0.377	2.2778849152328e-19
HSP90B1	5.74922773377219e-88	-0.33437099028194	0.814	0.843	1.14984554675444e-84
TPSAB1	1.25296504209493e-134	-0.335433367996608	0.383	0.19	2.50593008418987e-131
FOS	2.86754006909299e-24	-0.338260836177259	0.783	0.739	5.73508013818599e-21
S100A16	3.96283626091548e-53	-0.339056825392754	0.102	0.157	7.92567252183095e-50
ALDH2	4.986572258129e-30	-0.33964461157994	0.142	0.193	9.973144516258e-27
BCL2A1	3.73433130014148e-14	-0.340392526162834	0.289	0.203	7.46866260028296e-11
HIST3H2A	1.61142605336352e-82	-0.340668680895922	0.064	0.117	3.22285210672705e-79
MINOS1	7.4183106422505e-69	-0.341088870114041	0.575	0.591	1.4836621284501e-65
CCNA1	2.74450954955726e-31	-0.344825025181469	0.193	0.23	5.48901909911451e-28
FAM30A	4.66167180513388e-149	-0.344883761696657	0.176	0.307	9.32334361026776e-146
SMYD3	2.0721254260674e-17	-0.352858199758868	0.487	0.473	4.14425085213479e-14
NINJ1	5.85396239830652e-65	-0.356541192374781	0.184	0.227	1.1707924796613e-61
TCN1	4.04959573504374e-93	-0.357230868481707	0.133	0.048	8.09919147008749e-90
JCHAIN	1.32638116694531e-35	-0.360663335613314	0.07	0.068	2.65276233389061e-32
CA2	4.94271801864447e-18	-0.365251078884201	0.196	0.223	9.88543603728895e-15
MT2A	2.23732670877223e-19	-0.366178930591746	0.487	0.376	4.47465341754447e-16
BABAM2	1.26443816165518e-09	-0.368976255555537	0.369	0.353	2.52887632331036e-06
CD9	9.58836138163447e-142	-0.371367033801333	0.238	0.383	1.91767227632689e-138
MT1X	7.54681383609654e-103	-0.372677768931827	0.15	0.232	1.50936276721931e-99
TFRC	7.30926393868104e-57	-0.379964647566494	0.472	0.506	1.46185278773621e-53
HSPH1	5.30440091347252e-09	-0.381796085011172	0.273	0.28	1.0608801826945e-05
CCL23	4.68141587521828e-95	-0.384393228644191	0.125	0.203	9.36283175043656e-92
JAML	2.97988441641377e-98	-0.386223936628882	0.046	0.127	5.95976883282755e-95
LGALS2	1.06065672116439e-42	-0.387239363097951	0.059	0.128	2.12131344232878e-39
CD93	1.29620998316727e-73	-0.389139028425711	0.174	0.245	2.59241996633454e-70
GPR183	4.92546317163539e-99	-0.393057083732039	0.15	0.241	9.85092634327077e-96
SNCA	1.13517488375758e-110	-0.404000579777574	0.187	0.291	2.27034976751516e-107
HDC	3.51230564436751e-21	-0.404157705922803	0.136	0.089	7.02461128873502e-18
HOTAIRM1	1.09880811555949e-12	-0.417859898761919	0.257	0.272	2.19761623111899e-09
AC103591.3	4.76388999569435e-19	-0.42914007991436	0.493	0.487	9.5277799913887e-16
MNDA	4.26260222923023e-66	-0.437546152378978	0.243	0.297	8.52520445846045e-63
ATP2B1-AS1	2.61929943523957e-32	-0.447986792481733	0.327	0.353	5.23859887047914e-29
CPVL	2.3391290840447e-20	-0.451375818362768	0.165	0.194	4.67825816808939e-17
DDIT4	5.24977533560301e-57	-0.456719936179616	0.307	0.376	1.0499550671206e-53
CLEC7A	1.028606333621e-16	-0.458033811891074	0.123	0.142	2.05721266724199e-13
PLAUR	6.50096847597863e-20	-0.458527026077634	0.402	0.397	1.30019369519572e-16
CCND3	9.10062751997963e-156	-0.46260940241884	0.309	0.434	1.82012550399593e-152
CD7	5.25123295082973e-137	-0.463966502857033	0.112	0.194	1.05024659016595e-133
HOPX	2.1499615318765e-39	-0.480513812234875	0.209	0.268	4.299923063753e-36
ARL4C	1.31242711887941e-75	-0.481604517523907	0.102	0.182	2.62485423775882e-72
BASP1	5.72211376617916e-65	-0.483776331540921	0.147	0.224	1.14442275323583e-61
BLVRB	3.41649265106795e-116	-0.48811241516501	0.298	0.401	6.83298530213591e-113
HSPA1B	1.79320526302076e-66	-0.489948127717655	0.162	0.213	3.58641052604152e-63
CITED2	9.25650481938883e-108	-0.50110182487813	0.312	0.411	1.85130096387777e-104
RNASE6	1.04615796279823e-82	-0.506102725040842	0.166	0.25	2.09231592559647e-79
KLF4	2.21951610563926e-107	-0.510834665620335	0.151	0.237	4.43903221127852e-104
TCF4	3.80080955273501e-59	-0.518048299793024	0.331	0.378	7.60161910547001e-56
LMO4	7.52915582555997e-238	-0.518650482706024	0.174	0.337	1.50583116511199e-234
DUSP6	3.71492177879196e-60	-0.518760176803216	0.302	0.36	7.42984355758391e-57
PLD4	1.18989066051373e-132	-0.520407413358557	0.232	0.332	2.37978132102745e-129
LAMP5	7.27032490169288e-164	-0.523638631480144	0.089	0.228	1.45406498033858e-160
LTC4S	2.64620313419278e-174	-0.52774467474026	0.202	0.348	5.29240626838557e-171
TNNT1	4.88651401395939e-156	-0.531946020418705	0.06	0.174	9.77302802791878e-153
KCNE5	1.90236244535951e-50	-0.535096228920752	0.185	0.235	3.80472489071902e-47
IRF8	3.65541166018986e-298	-0.537813252394759	0.141	0.308	7.31082332037972e-295
TSC22D3	4.4358523656688e-175	-0.541481927282464	0.711	0.807	8.87170473133759e-172
CES1	2.76989750656689e-87	-0.541643296086713	0.051	0.163	5.53979501313377e-84
LMNA	2.32492914762961e-69	-0.544195043637506	0.338	0.412	4.64985829525923e-66
ZNF521	0	-0.552731057790804	0.138	0.347	0
TRPM4	6.55733700340251e-167	-0.556959266154688	0.128	0.272	1.3114674006805e-163
AGR2	5.73557738651979e-06	-0.580504308855806	0.127	0.112	0.0114711547730396
PLBD1	3.92255029919012e-26	-0.580643720226333	0.047	0.099	7.84510059838025e-23
CEBPB	2.46130634832539e-66	-0.581529323756644	0.435	0.484	4.92261269665078e-63
ANXA1	2.99875191280654e-153	-0.582264722935994	0.672	0.802	5.99750382561308e-150
HSPA5	2.95726934507083e-166	-0.584325970388861	0.792	0.851	5.91453869014167e-163
TIMP1	6.67824837918279e-133	-0.597386655974037	0.698	0.739	1.33564967583656e-129
FCER1A	1.27778642532315e-05	-0.618955193946149	0.138	0.153	0.025555728506463
MPEG1	6.83874281205718e-228	-0.623838165461547	0.079	0.234	1.36774856241144e-224
CD14	1.15694843750426e-22	-0.628882597238469	0.057	0.094	2.31389687500852e-19
CYBB	1.57548222865921e-123	-0.635790682925803	0.125	0.244	3.15096445731841e-120
CAT	1.15955586525906e-192	-0.640294161984425	0.682	0.739	2.31911173051813e-189
S100A10	7.89968495675819e-161	-0.648195652929222	0.459	0.604	1.57993699135164e-157
G0S2	4.46936440774081e-22	-0.652538718552107	0.086	0.116	8.93872881548162e-19
CCL5	1.76610464599492e-43	-0.682257772611276	0.3	0.345	3.53220929198984e-40
CD36	1.21452894620569e-156	-0.682600160871539	0.075	0.167	2.42905789241139e-153
MTRNR2L8	1.83261788294582e-105	-0.684997430822082	0.397	0.47	3.66523576589164e-102
AC020656.1	5.08194384973992e-92	-0.689298552133202	0.171	0.249	1.01638876994798e-88
RNASE3	3.70111580897264e-134	-0.690037717171803	0.104	0.208	7.40223161794528e-131
LGALS3	7.02027457263832e-84	-0.691379840359888	0.174	0.251	1.40405491452766e-80
XIST	6.94950274480298e-94	-0.703429702742161	0.344	0.429	1.3899005489606e-90
SOCS2	3.96529172481342e-84	-0.706120709769084	0.472	0.511	7.93058344962683e-81
HERPUD1	0	-0.752718933262075	0.314	0.493	0
PSAP	1.13606111445834e-195	-0.761964461102293	0.456	0.572	2.27212222891668e-192
MARCKS	1.01669374780255e-69	-0.775735947599253	0.173	0.255	2.03338749560511e-66
SAMHD1	2.06976476824006e-294	-0.793316829714315	0.196	0.378	4.13952953648013e-291
SPINK2	0	-0.807390255220253	0.257	0.498	0
HSPA1A	3.18732192101226e-102	-0.854587579386288	0.177	0.264	6.37464384202452e-99
MS4A3	2.92183254381502e-47	-0.871672544580302	0.195	0.252	5.84366508763004e-44
CLC	4.1801498504101e-26	-0.894702861379979	0.111	0.068	8.36029970082021e-23
PLD3	1.07645638858101e-257	-0.90528141426345	0.255	0.42	2.15291277716201e-254
NCF1	1.3117732896762e-275	-0.923150516352472	0.099	0.269	2.62354657935241e-272
CTSS	6.55894494162337e-161	-0.927398847677665	0.593	0.662	1.31178898832467e-157
CTSW	0	-0.932444137591053	0.278	0.495	0
NKG7	0	-0.975002424485458	0.266	0.506	0
HOXA10	0	-0.981989220052209	0.136	0.427	0
HOXA5	0	-0.999150941544798	0.074	0.359	0
VCAN	4.25414002090433e-214	-1.10589087268176	0.073	0.201	8.50828004180867e-211
EREG	2.95795702556725e-109	-1.10961438213401	0.141	0.263	5.9159140511345e-106
TENT5A	8.11038037331854e-245	-1.12855445804315	0.509	0.641	1.62207607466371e-241
MS4A6A	0	-1.14321841810467	0.136	0.337	0
FCN1	1.06462951549864e-145	-1.20020987237987	0.054	0.145	2.12925903099729e-142
CSTA	0	-1.21217387278623	0.208	0.508	0
ALOX5AP	0	-1.22611259450702	0.169	0.391	0
S100A11	0	-1.23943588854517	0.217	0.427	0
PPP1R27	0	-1.26835855181996	0.088	0.282	0
CST3	1.29620431002805e-299	-1.28886323188052	0.664	0.734	2.5924086200561e-296
LST1	0	-1.38901708143523	0.297	0.608	0
CAPG	0	-1.47283839209665	0.241	0.642	0
VIM	0	-1.50232081315905	0.591	0.931	0
HOXA9	0	-1.50785865572333	0.117	0.51	0
S100A12	1.47952833708159e-40	-1.57037949242491	0.115	0.165	2.95905667416318e-37
FCER1G	0	-1.58956984023569	0.2	0.538	0
RNASE2	0	-1.85621130423992	0.239	0.447	0
LGALS1	0	-1.98126440166396	0.525	0.823	0
LYZ	0	-1.98220071793967	0.507	0.671	0
S100A6	0	-2.36724057781661	0.441	0.814	0
SRGN	0	-2.4627334196362	0.724	0.863	0
CTSG	0	-2.68211654482285	0.188	0.45	0
S100A8	7.91886331383802e-113	-2.7924287503183	0.162	0.25	1.5837726627676e-109
S100A9	5.21526734494433e-213	-3.40095891338809	0.166	0.308	1.04305346898887e-209
