## Supplemental Table 6 for "Single-cell analysis of pediatric acute myeloid leukemia samples uncovers treatment-resistant stem and mast cells"

	p_val	avg_log2FC	pct.1	pct.2	p_val_adj
SPINK2	0	1.98459242731985	0.894	0.429	0
HBD	4.90208171002972e-18	1.19114791962236	0.083	0.083	9.80416342005945e-15
TRGC2	0	1.17654253736635	0.587	0.222	0
FAM30A	0	1.11787282684355	0.66	0.26	0
CCNA1	0	0.921563850487166	0.434	0.21	0
CLU	0	0.918924441417949	0.419	0.161	0
PRSS57	0	0.869504421861598	0.918	0.692	0
HBB	3.30311508591149e-12	0.868817329580135	0.356	0.446	6.60623017182298e-09
CAT	0	0.850215439032945	0.86	0.721	0
ANGPT1	0	0.834207276910204	0.497	0.186	0
VIM	0	0.795749830026349	0.981	0.867	0
ANXA1	0	0.785698963846823	0.93	0.77	0
SELENOP	0	0.754351023496115	0.332	0.101	0
MGST1	0	0.737071737169546	0.811	0.547	0
HOXB-AS3	0	0.719464489384136	0.448	0.097	0
HOPX	0	0.686787065432691	0.574	0.237	0
PPBP	4.30967560261549e-30	0.68450221938674	0.058	0.05	8.61935120523097e-27
ANKRD28	0	0.681666801938011	0.928	0.791	0
CXCL8	0	0.657414943135193	0.61	0.38	0
PROK2	0	0.616971138672837	0.464	0.232	0
HIST1H4C	1.57905811630933e-143	0.599502072933109	0.49	0.371	3.15811623261867e-140
HOXB3	0	0.577069018109969	0.374	0.121	0
STAB1	0	0.554675083121308	0.341	0.129	0
CTSW	0	0.522369970695441	0.686	0.443	0
TRGC1	5.39584958123595e-292	0.518175191617508	0.437	0.226	1.07916991624719e-288
ATP5IF1	1.51162180808691e-266	0.517884000241255	0.788	0.687	3.02324361617382e-263
CYTOR	2.00862235565175e-226	0.516097461551233	0.566	0.407	4.0172447113035e-223
RPS4Y1	1.06046501447368e-220	0.504213518544865	0.7	0.53	2.12093002894737e-217
AC103591.3	8.89511279362461e-183	0.49985362353114	0.625	0.479	1.77902255872492e-179
SRI	2.35456587546013e-268	0.483072643163164	0.721	0.596	4.70913175092027e-265
HIST1H1C	1.40114425927037e-89	0.478623350539082	0.598	0.526	2.80228851854073e-86
EGFL7	2.65964962443887e-252	0.459614773667476	0.717	0.494	5.31929924887774e-249
LGALS3BP	1.605783269587e-204	0.447800356701285	0.449	0.271	3.21156653917401e-201
XBP1	1.04962091909685e-229	0.438356290192251	0.864	0.798	2.0992418381937e-226
GTSF1	2.07131629397534e-215	0.436769842448174	0.51	0.342	4.14263258795068e-212
SERPINB1	0	0.432458758967041	0.952	0.879	0
JCHAIN	1.16524725222255e-44	0.427345321783273	0.094	0.067	2.3304945044451e-41
TFRC	1.37319343880918e-119	0.40491390303311	0.597	0.494	2.74638687761836e-116
FOS	6.8462275183563e-63	0.40074682638601	0.786	0.744	1.36924550367126e-59
SUCNR1	1.97385376348945e-135	0.393959640540478	0.288	0.164	3.94770752697889e-132
HIST1H2BC	5.24070671859622e-52	0.381616305972822	0.245	0.198	1.04814134371924e-48
NCOA7	5.74741880470479e-116	0.367624304616774	0.437	0.321	1.14948376094096e-112
NME1	3.55154507219682e-115	0.364590064886463	0.621	0.517	7.10309014439364e-112
BEX3	1.40124583508035e-92	0.364174224899195	0.252	0.167	2.80249167016069e-89
NFE2	4.51917439182221e-168	0.349540513254616	0.323	0.193	9.03834878364443e-165
IGHM	2.40036054100404e-83	0.349509708064823	0.217	0.137	4.80072108200808e-80
CXCL2	2.35964816218342e-72	0.343217368711854	0.266	0.183	4.71929632436685e-69
NPR3	2.86840305022455e-123	0.335914052204283	0.397	0.271	5.73680610044909e-120
MZB1	7.90443532762496e-144	0.334382677957952	0.324	0.195	1.58088706552499e-140
RGS18	2.33209881383543e-34	0.330972351045992	0.309	0.267	4.66419762767087e-31
ATP5MC1	1.44007009795308e-99	0.328981891006543	0.658	0.58	2.88014019590615e-96
SLC40A1	8.42569816422054e-179	0.326197755926341	0.228	0.111	1.68513963284411e-175
HIST1H2AC	2.59013745235684e-16	0.322925114631309	0.356	0.34	5.18027490471368e-13
ATF3	1.97207160123885e-46	0.320717133498076	0.379	0.324	3.9441432024777e-43
TUBA1C	1.67908958507137e-87	0.314984122012482	0.554	0.478	3.35817917014274e-84
DYNLL1	4.71867202046271e-87	0.302993766669134	0.682	0.614	9.43734404092543e-84
TNFRSF4	6.32287807021411e-77	0.302521041745303	0.146	0.076	1.26457561404282e-73
UCP2	1.60094762524878e-104	0.297958495232257	0.612	0.525	3.20189525049755e-101
CKS2	3.00610888287882e-67	0.297341022842103	0.495	0.428	6.01221776575764e-64
TUBB4B	1.48411807205721e-36	0.295483137669749	0.512	0.476	2.96823614411443e-33
SMYD3	1.90490514825402e-119	0.294147118130693	0.585	0.468	3.80981029650805e-116
CXCL3	1.2084403814319e-23	0.292912786809955	0.179	0.152	2.41688076286379e-20
AC020916.1	4.75373619346939e-101	0.29145244726536	0.354	0.262	9.50747238693877e-98
CYTL1	6.50021501811535e-98	0.286538176072972	0.477	0.358	1.30004300362307e-94
CD59	5.2542845995351e-119	0.279690076137885	0.223	0.132	1.05085691990702e-115
PIM1	3.17401473450355e-80	0.27869022567663	0.354	0.265	6.34802946900711e-77
H1FX	1.30890289242959e-29	0.277610312256618	0.844	0.858	2.61780578485918e-26
PARP1	5.30361176143681e-95	0.2720228580971	0.523	0.42	1.06072235228736e-91
PRKDC	1.1373584077799e-74	0.266181547210442	0.574	0.506	2.2747168155598e-71
MPO	4.32504093442687e-06	0.265836884111355	0.456	0.436	0.00865008186885375
VDAC3	3.69182253516327e-74	0.263715762717686	0.631	0.574	7.38364507032655e-71
MGST3	5.47282527837689e-81	0.260871939993184	0.708	0.643	1.09456505567538e-77
TMEM14C	4.30851559893264e-95	0.253715996629305	0.661	0.592	8.61703119786528e-92
AKR1C3	5.24504915573304e-43	0.252630949635409	0.341	0.292	1.04900983114661e-39
CARHSP1	4.22307258243543e-67	-0.250046242075928	0.186	0.336	8.44614516487086e-64
LMO4	4.49738951011112e-49	-0.250707123567643	0.197	0.317	8.99477902022224e-46
SRGN	3.22661996736763e-85	-0.25111418416324	0.916	0.834	6.45323993473527e-82
BABAM2	7.00682184469684e-06	-0.256257373896782	0.297	0.359	0.0140136436893937
UGCG	1.36423318879039e-99	-0.257459909924629	0.039	0.175	2.72846637758079e-96
NUDT4	1.09693295961073e-103	-0.260456810419421	0.2	0.368	2.19386591922146e-100
RHOBTB3	4.36289143436873e-85	-0.264304764478914	0.156	0.306	8.72578286873746e-82
PITX1	5.76749188683476e-177	-0.264613420742958	0.007	0.1	1.15349837736695e-173
HLA-DQA2	1.84999993008558e-131	-0.271145610450382	0.103	0.247	3.69999986017116e-128
HMGN2	1.30809218359288e-46	-0.271778886752297	0.822	0.856	2.61618436718576e-43
HIST3H2A	1.39521967754314e-29	-0.274351765082196	0.023	0.114	2.79043935508627e-26
PLD4	8.00189840922512e-23	-0.276097173276055	0.232	0.32	1.60037968184502e-19
LRRC25	1.68658467201591e-97	-0.277879615647289	0.015	0.153	3.37316934403181e-94
MYO6	4.78549778719713e-195	-0.278687973442696	0.013	0.139	9.57099557439426e-192
CCL3	1.70701849432115e-26	-0.281484811812989	0.122	0.206	3.41403698864231e-23
MS4A2	6.29920780376856e-119	-0.282982079181525	0.017	0.089	1.25984156075371e-115
THSD7A	8.35837385115878e-276	-0.284348581190891	0.014	0.176	1.67167477023176e-272
GLRX	3.87270561411779e-35	-0.285963672151823	0.368	0.467	7.74541122823558e-32
MAP1LC3A	1.50707380822299e-91	-0.286221711677712	0.083	0.218	3.01414761644598e-88
NRGN	2.9281072140649e-223	-0.291060801683058	0.07	0.27	5.85621442812979e-220
DNAJB1	2.92931631774773e-49	-0.29394074862545	0.191	0.327	5.85863263549546e-46
MAN1A1	2.26751593248372e-49	-0.294828639360689	0.244	0.346	4.53503186496743e-46
HPGDS	3.46966612580827e-81	-0.298507318487202	0.194	0.316	6.93933225161655e-78
KCTD12	3.53416740281615e-161	-0.298959827329304	0.022	0.165	7.06833480563231e-158
MT1X	1.64738496783131e-45	-0.29956392563359	0.106	0.225	3.29476993566261e-42
SOX4	2.46007288451615e-26	-0.300660148230078	0.777	0.799	4.92014576903231e-23
ISG20	4.86667649626107e-126	-0.301272142400772	0.046	0.214	9.73335299252215e-123
IL1B	1.81019184859871e-07	-0.302258741257647	0.166	0.222	0.000362038369719742
SGK1	3.14091838702584e-85	-0.30259117243212	0.02	0.136	6.28183677405169e-82
RGS2	4.44603159597669e-111	-0.307103415212151	0.089	0.233	8.89206319195339e-108
SLC7A7	5.02266505972599e-106	-0.308489808426182	0.015	0.138	1.0045330119452e-102
IL5RA	4.24804286286801e-87	-0.314651712295771	0.034	0.112	8.49608572573603e-84
PLCG2	9.71026007392009e-08	-0.320672773588998	0.334	0.345	0.000194205201478402
DNTT	2.63356696018346e-104	-0.32256280878624	0.048	0.158	5.26713392036692e-101
NREP	9.47096321044586e-75	-0.324167866148225	0.33	0.468	1.89419264208917e-71
PRAME	7.37317148591272e-174	-0.325871612396805	0.008	0.199	1.47463429718254e-170
MS4A7	1.53389698130919e-80	-0.326371759606208	0.091	0.231	3.06779396261837e-77
HLA-DPB1	4.55148327408759e-06	-0.326972813905422	0.774	0.657	0.00910296654817518
HGF	4.54170815208551e-193	-0.335875330353102	0.094	0.275	9.08341630417101e-190
RNASE3	2.0946451848816e-19	-0.335933758490346	0.109	0.195	4.1892903697632e-16
LMNA	3.85246653072942e-42	-0.342426630203469	0.298	0.406	7.70493306145883e-39
CD93	4.61779646531566e-279	-0.34441064692095	0.053	0.245	9.23559293063131e-276
PDIA6	3.57785707966875e-72	-0.347546951438733	0.619	0.711	7.15571415933749e-69
VEGFA	0	-0.348644770211715	0.043	0.253	0
HERPUD1	4.86064375754683e-123	-0.348683604922554	0.296	0.474	9.72128751509366e-120
LGALS2	1.82696709686776e-61	-0.349441229648109	0.022	0.123	3.65393419373552e-58
FCER1A	1.83308907749105e-78	-0.350836211097445	0.051	0.157	3.6661781549821e-75
IGFBP2	1.50224986335345e-25	-0.354760341760943	0.242	0.321	3.0044997267069e-22
APP	9.6617626476054e-264	-0.354874255571424	0.023	0.229	1.93235252952108e-260
SLC25A37	6.29727955504589e-120	-0.354996732089786	0.331	0.505	1.25945591100918e-116
RUNX1T1	0	-0.362913041160033	0.011	0.207	0
BASP1	5.57212442438023e-163	-0.363045069932049	0.069	0.22	1.11442488487605e-159
HOXA10	6.81114306068515e-38	-0.363573893282789	0.295	0.383	1.36222861213703e-34
SOCS3	5.52463256880773e-57	-0.365632854328867	0.08	0.192	1.10492651376155e-53
ISG15	4.94166106208762e-17	-0.368405180464963	0.265	0.339	9.88332212417524e-14
F13A1	2.67159333828791e-130	-0.375512273695314	0.038	0.205	5.34318667657582e-127
NCF2	2.41610560155702e-101	-0.377938783744673	0.123	0.27	4.83221120311404e-98
S100A16	7.87289423075405e-176	-0.386384243286391	0.01	0.156	1.57457884615081e-172
HSPB1	1.61536485801506e-53	-0.387796790029214	0.437	0.549	3.23072971603011e-50
IRF8	1.09506496496097e-163	-0.391201121397647	0.12	0.29	2.19012992992193e-160
CD83	9.37049112901681e-143	-0.391459570476067	0.185	0.36	1.87409822580336e-139
S100P	0	-0.395375328186797	0.022	0.199	0
MARCKS	9.11205949208631e-60	-0.403029449450675	0.143	0.248	1.82241189841726e-56
IFI44L	1.07097546497971e-88	-0.405289886786341	0.031	0.156	2.14195092995941e-85
CCL5	1.72121286418947e-09	-0.409207802681255	0.291	0.341	3.44242572837893e-06
NPW	5.5507133285388e-07	-0.414079433838093	0.225	0.282	0.00111014266570776
NKG7	1.46688406868762e-42	-0.416385195207274	0.382	0.471	2.93376813737523e-39
ID2	1.34267308661743e-83	-0.418071822284869	0.141	0.282	2.68534617323485e-80
CLEC7A	1.9828808860953e-96	-0.424678003739114	0.034	0.146	3.9657617721906e-93
IFI6	3.17499760693593e-82	-0.425469062980831	0.232	0.373	6.34999521387185e-79
CCDC50	2.55856924450526e-254	-0.427203316382224	0.032	0.233	5.11713848901053e-251
SERPINA1	1.76635793015967e-08	-0.428921061872281	0.054	0.121	3.53271586031934e-05
SAP30	1.4696442139631e-14	-0.429798542208219	0.391	0.438	2.93928842792621e-11
PLAUR	4.38999628242389e-64	-0.432538333244979	0.27	0.406	8.77999256484777e-61
ZNF521	1.66054378796406e-267	-0.436155455395727	0.098	0.325	3.32108757592811e-264
ZFP36L1	7.90239970908897e-282	-0.443885705069111	0.041	0.233	1.58047994181779e-278
RNASE6	9.19582987268455e-258	-0.446134347206058	0.056	0.248	1.83916597453691e-254
TNNT1	2.63321946977745e-110	-0.449631327178042	0.026	0.164	5.26643893955489e-107
TCN1	1.9846386232511e-70	-0.457133561389067	0.012	0.065	3.96927724650221e-67
H1F0	1.47103154310836e-79	-0.459120691608445	0.115	0.263	2.94206308621671e-76
POU4F1	0	-0.464512865784513	0.009	0.187	0
SAMHD1	3.51266887194641e-72	-0.467511258439309	0.217	0.356	7.02533774389281e-69
LAMP5	0	-0.476876022664272	0.02	0.216	0
CES1	7.06923959200721e-161	-0.483962788804984	0.017	0.152	1.41384791840144e-157
FTH1	5.17722237449478e-10	-0.48865238683899	0.992	0.987	1.03544447489896e-06
CSTA	1.13062665177142e-64	-0.505998226687206	0.365	0.463	2.26125330354284e-61
NAMPT	2.96532133866182e-53	-0.507590315591466	0.426	0.536	5.93064267732364e-50
XIST	2.65093976643185e-124	-0.511160462713373	0.252	0.425	5.30187953286371e-121
CD3D	6.28615772568651e-289	-0.522589913966206	0.022	0.193	1.2572315451373e-285
CYBB	2.42807993820301e-201	-0.536794325825099	0.061	0.234	4.85615987640602e-198
PLBD1	7.99312984440173e-67	-0.538583705686942	0.012	0.095	1.59862596888035e-63
HOXA9	7.82141216309771e-41	-0.543099366666161	0.386	0.447	1.56428243261954e-37
PLD3	1.66847518997495e-49	-0.543424618100393	0.295	0.399	3.3369503799499e-46
VAMP5	2.56370452244299e-266	-0.553437254580248	0.139	0.386	5.12740904488597e-263
MPEG1	8.34227738812634e-282	-0.553739466804853	0.031	0.219	1.66845547762527e-278
CLEC11A	6.02370541506872e-90	-0.554189101844527	0.658	0.742	1.20474108301374e-86
KLF4	1.37380390195681e-181	-0.556423338613451	0.05	0.234	2.74760780391362e-178
CEBPD	1.76736069847983e-109	-0.558255969699214	0.222	0.402	3.53472139695966e-106
GYPC	1.09791812207881e-104	-0.570843337458159	0.405	0.535	2.19583624415763e-101
IRS2	0	-0.572595239570965	0.059	0.329	0
AGR2	3.55946088614413e-124	-0.595387998285573	0.02	0.121	7.11892177228826e-121
CD14	1.82913424211405e-49	-0.595735387653295	0.008	0.093	3.65826848422809e-46
RHOB	2.91784949744251e-95	-0.603480091285994	0.316	0.463	5.83569899488503e-92
TIMP1	1.16787191092741e-164	-0.609305273248317	0.588	0.741	2.33574382185481e-161
ITM2C	3.84549630780307e-268	-0.620723342758204	0.387	0.626	7.69099261560614e-265
MTRNR2L8	3.27635392574055e-191	-0.62318667102211	0.27	0.47	6.55270785148109e-188
TRPM4	0	-0.624453167786243	0.01	0.263	0
G0S2	4.94606339960862e-112	-0.637346969549615	0.019	0.117	9.89212679921725e-109
HOXA5	6.32129189996658e-203	-0.663937050426188	0.135	0.322	1.26425837999332e-199
S100A11	2.72202946791453e-44	-0.678566458722297	0.304	0.397	5.44405893582907e-41
CEBPB	3.3761364262437e-120	-0.678788852844639	0.327	0.485	6.7522728524874e-117
LGALS3	3.93117523408796e-219	-0.686353265593592	0.055	0.25	7.86235046817591e-216
MSLN	0	-0.704232928095765	0.016	0.231	0
AZU1	2.40824043746424e-05	-0.710020071926515	0.536	0.56	0.0481648087492848
RNASE2	1.22363793492153e-10	-0.725470918674505	0.36	0.415	2.44727586984307e-07
CTSS	2.0035819247917e-32	-0.726175303649458	0.584	0.655	4.0071638495834e-29
CLC	3.18606098481529e-77	-0.726887529881223	0.018	0.079	6.37212196963058e-74
MARCKSL1	0	-0.73296481153941	0.283	0.55	0
HLA-DRA	1.45344504400249e-39	-0.75173419993046	0.87	0.765	2.90689008800499e-36
CLEC2B	5.97592378400937e-89	-0.763171727144632	0.696	0.745	1.19518475680187e-85
KCNE5	2.33137667243254e-290	-0.764204073945771	0.013	0.241	4.66275334486508e-287
PSAP	2.50075920529714e-222	-0.777240527520597	0.358	0.565	5.00151841059427e-219
SOCS2	3.49390292995167e-246	-0.79999530330216	0.305	0.517	6.98780585990333e-243
TENT5A	5.98481003182598e-87	-0.808320396213145	0.498	0.626	1.1969620063652e-83
MT2A	2.59124776183398e-103	-0.808471777992808	0.242	0.405	5.18249552366796e-100
NCF1	3.24662169347674e-179	-0.826108889242845	0.07	0.252	6.49324338695347e-176
FCER1G	1.04834230904114e-24	-0.838667985816804	0.452	0.483	2.09668461808227e-21
ALOX5AP	2.94800410053099e-279	-0.852951587222994	0.145	0.367	5.89600820106197e-276
IGKC	0	-0.877587582215074	0.04	0.276	0
EREG	3.71410331423156e-254	-0.888300272946109	0.054	0.254	7.42820662846313e-251
TRH	5.84362183190852e-88	-0.914220326517908	0.088	0.232	1.1687243663817e-84
MS4A3	0	-0.918617101908621	0.03	0.256	0
AC020656.1	2.14469618781531e-285	-0.951124642745058	0.052	0.248	4.28939237563062e-282
CST3	6.21166375348671e-53	-0.958074446432096	0.75	0.72	1.24233275069734e-49
IFITM3	0	-1.00499744214799	0.112	0.37	0
HLA-DQA1	0	-1.02131758480819	0.151	0.402	0
MS4A6A	4.50569161750361e-302	-1.05585993940035	0.077	0.317	9.01138323500722e-299
FCN1	3.37193003575905e-70	-1.09200124515177	0.035	0.136	6.74386007151811e-67
TPSB2	4.80594825185173e-66	-1.0953270043552	0.126	0.229	9.61189650370346e-63
TPSAB1	1.62711412621139e-94	-1.11597704250152	0.096	0.231	3.25422825242277e-91
PPP1R27	0	-1.14214746955249	0.028	0.263	0
VCAN	6.3495536747818e-224	-1.14844296642477	0.022	0.19	1.26991073495636e-220
S100A6	2.20289456729816e-62	-1.15994478871747	0.748	0.751	4.40578913459631e-59
PLIN2	0	-1.16656410502138	0.315	0.61	0
HLA-DQB1	0	-1.22270009413539	0.162	0.485	0
S100A10	3.67266572123252e-211	-1.36089492773494	0.403	0.591	7.34533144246504e-208
CTSG	1.00606630026334e-05	-1.39490458028303	0.403	0.406	0.0201213260052669
S100A12	2.46651810271e-183	-1.47643965197548	0.02	0.166	4.93303620542001e-180
ELANE	0	-2.47238625348241	0.052	0.312	0
LYZ	3.94363447327719e-90	-2.50514155752355	0.592	0.646	7.88726894655438e-87
S100A8	7.03135544121837e-254	-3.17304291042436	0.056	0.247	1.40627108824367e-250
S100A9	4.47202718417379e-164	-4.12929772649926	0.127	0.295	8.94405436834758e-161
