## Supplemental Table 7 for "Single-cell analysis of pediatric acute myeloid leukemia samples uncovers treatment-resistant stem and mast cells"

	p_val	avg_log2FC	pct.1	pct.2	p_val_adj
TPSB2	0	4.91730497598807	0.863	0.378	0
TPSAB1	0	4.85529122211331	0.911	0.345	0
HDC	0	3.08585266406837	0.799	0.255	0
TCN1	2.7982276077378e-132	3.00308883958797	0.468	0.355	5.5964552154756e-129
HPGD	0	2.98024759471302	0.644	0.315	0
GATA2	0	2.63349658409521	0.766	0.35	0
CPA3	0	2.6287139416883	0.747	0.282	0
MS4A2	0	2.57967317880171	0.707	0.251	0
IL5RA	0	2.53388424268741	0.734	0.298	0
CXCL8	0	2.52536986978281	0.89	0.575	0
HPGDS	0	2.38990114692484	0.787	0.438	0
LMO4	0	2.16204144982325	0.641	0.425	0
CD69	0	2.1554620912338	0.961	0.781	0
FCER1A	0	2.13019745899758	0.692	0.296	0
IL1RL1	0	1.83901557146857	0.734	0.321	0
CRHBP	1.1591091503366e-74	1.82818939764569	0.304	0.202	2.31821830067319e-71
MS4A3	0	1.79379789184566	0.775	0.43	0
FTH1	0	1.67222886741963	0.996	0.986	0
CTNNBL1	0	1.55549663874833	0.721	0.456	0
PLIN2	0	1.53320271920039	0.885	0.703	0
TUBA1A	0	1.44777255741304	0.88	0.744	0
RHEX	0	1.39889319486527	0.638	0.372	0
CXCR4	0	1.37513971429919	0.81	0.593	0
VEGFA	0	1.36820558422693	0.702	0.479	0
SOCS3	1.08485454720992e-264	1.36773713126755	0.594	0.393	2.16970909441984e-261
CXCL3	1.25004035413554e-274	1.31953911071698	0.555	0.35	2.50008070827108e-271
NTRK1	0	1.31889518453536	0.624	0.252	0
ANKRD28	0	1.29738505412233	0.935	0.846	0
ANXA1	0	1.28611563199062	0.917	0.841	0
CNRIP1	0	1.22901557969087	0.595	0.295	0
ALOX5	0	1.20678741744114	0.61	0.318	0
BHLHE40	1.0415415938953e-295	1.19257665232948	0.667	0.484	2.0830831877906e-292
SLC45A3	6.592944588812e-209	1.18398907360298	0.493	0.309	1.3185889177624e-205
CXCL2	3.27516149051295e-74	1.17558334271965	0.483	0.376	6.5503229810259e-71
ZFP36	0	1.15765472960655	0.826	0.674	0
RGS2	3.38335688870175e-286	1.15644152661933	0.573	0.336	6.7667137774035e-283
IER2	0	1.13944762368791	0.867	0.798	0
ARL4A	0	1.11373683040105	0.832	0.658	0
JUN	0	1.11300090406655	0.889	0.734	0
CITED2	5.16813697963022e-273	1.08607888502319	0.656	0.46	1.03362739592604e-269
CCNA1	3.91246688661127e-165	1.0735286971062	0.514	0.392	7.82493377322253e-162
MAFF	0	1.02420044921304	0.705	0.514	0
KRT1	0	1.01374871040271	0.553	0.328	0
UGT2B11	0	1.01029397065668	0.672	0.418	0
MIR4435-2HG	0	1.00936557498178	0.679	0.452	0
EGR1	1.49325072073967e-37	0.983067576761682	0.448	0.366	2.98650144147934e-34
NR4A1	5.82065761999188e-73	0.981557805628766	0.434	0.289	1.16413152399838e-69
SOX4	0	0.976461005059326	0.898	0.83	0
DUSP2	1.291516312341e-135	0.952203400063529	0.568	0.419	2.583032624682e-132
KLF2	7.22330808609916e-157	0.949477147354934	0.669	0.536	1.44466161721983e-153
CSF2RB	1.65323632136387e-67	0.940735193264191	0.436	0.327	3.30647264272774e-64
SLC18A2	1.39306382030132e-291	0.921422781592209	0.486	0.272	2.78612764060264e-288
CLEC2B	0	0.900386032752065	0.912	0.823	0
PIM1	1.07268106894226e-102	0.888904302098554	0.563	0.425	2.14536213788451e-99
RUNX1T1	1.51462193736448e-11	0.873372047829037	0.444	0.39	3.02924387472897e-08
LMNA	3.68592055476683e-126	0.863981846785574	0.672	0.536	7.37184110953365e-123
DUSP1	1.14210985458135e-274	0.863938757042308	0.89	0.786	2.2842197091627e-271
PLAUR	1.60482965292977e-123	0.812711545886749	0.629	0.51	3.20965930585955e-120
CDKN1C	1.46846067977852e-75	0.801538547269136	0.504	0.409	2.93692135955705e-72
ACSM3	1.04379281359596e-39	0.772204783385566	0.469	0.385	2.08758562719191e-36
C12orf75	5.02366443966096e-281	0.771807865408106	0.661	0.471	1.00473288793219e-277
FOS	2.04100109156161e-148	0.763317831123433	0.868	0.771	4.08200218312322e-145
MDK	2.37764626778275e-13	0.758835870450849	0.415	0.385	4.7552925355655e-10
RGCC	9.40753217913948e-111	0.753584091249647	0.629	0.48	1.88150643582789e-107
MT2A	1.02818342004033e-20	0.753347139828779	0.57	0.532	2.05636684008067e-17
NR4A2	3.1222857811877e-51	0.750987732874008	0.421	0.321	6.24457156237541e-48
HACD1	3.95293213829799e-211	0.722632657802526	0.596	0.446	7.90586427659598e-208
TNFAIP3	2.94618774629223e-07	0.706805856862953	0.51	0.489	0.000589237549258447
GDF11	3.85516495430277e-50	0.700189371041621	0.481	0.39	7.71032990860554e-47
SPRY1	0	0.698068489372852	0.624	0.359	0
NFKBIA	2.66096357334006e-118	0.685137086746416	0.848	0.815	5.32192714668012e-115
ZNF331	1.01608301459732e-37	0.680872314558255	0.418	0.322	2.03216602919464e-34
RPS4Y1	5.40737699251464e-140	0.675532671108673	0.778	0.655	1.08147539850293e-136
NAMPT	5.13134108881486e-159	0.674945500239042	0.766	0.655	1.02626821776297e-155
NR4A3	1.16772494062441e-45	0.671062007737448	0.355	0.238	2.33544988124883e-42
SMYD3	1.74302750812678e-82	0.653756341736713	0.62	0.571	3.48605501625356e-79
ATF3	2.12639926043506e-64	0.642098254742964	0.526	0.449	4.25279852087012e-61
GADD45A	1.18670079344359e-149	0.635785039314969	0.657	0.529	2.37340158688719e-146
TPSD1	1.4027480414934e-05	0.633266698818368	0.249	0.141	0.028054960829868
BACE2	6.63031767305154e-27	0.625660972881546	0.384	0.294	1.32606353461031e-23
MPP1	3.3344187974586e-120	0.622648664069098	0.643	0.558	6.66883759491721e-117
PRG2	7.682726066241e-48	0.618708944417354	0.263	0.123	1.5365452132482e-44
SLC2A3	6.40983539187851e-63	0.618471914431277	0.604	0.537	1.2819670783757e-59
PPP1R27	1.18392895247089e-71	0.607357992027954	0.301	0.4	2.36785790494177e-68
TAL1	2.42267715995515e-19	0.604238772983715	0.331	0.201	4.8453543199103e-16
GMPR	3.6180599322902e-18	0.583422263149808	0.401	0.334	7.23611986458041e-15
SGK1	5.5375335085818e-42	0.57721652545734	0.43	0.345	1.10750670171636e-38
GCSAML	2.57684722589489e-125	0.573903291479692	0.436	0.319	5.15369445178979e-122
INPP4B	7.03034235809937e-11	0.572187528668092	0.269	0.293	1.40606847161987e-07
MTSS1	1.7806383939984e-109	0.566995157290638	0.53	0.382	3.5612767879968e-106
MARCKSL1	2.34799297392093e-68	0.56327562721476	0.66	0.648	4.69598594784187e-65
CSF1	1.15122890526471e-17	0.562659911407664	0.256	0.208	2.30245781052942e-14
DLC1	1.16418192719138e-17	0.547615882568646	0.318	0.225	2.32836385438276e-14
RAB27B	3.80222833307497e-20	0.546202661328788	0.367	0.292	7.60445666614993e-17
HBB	2.94207074682933e-12	0.543597076659499	0.598	0.618	5.88414149365866e-09
BMP3	7.76954518850406e-78	0.541325162542921	0.343	0.208	1.55390903770081e-74
BNIP3L	7.4609950791918e-112	0.536447495823861	0.737	0.684	1.49219901583836e-108
FAM117A	8.94769044029787e-12	0.53045026558112	0.44	0.419	1.78953808805957e-08
MEIS2	1.60884122875086e-274	0.519686928789	0.407	0.169	3.21768245750171e-271
ZFP36L1	8.61619640218732e-16	0.518472417742043	0.428	0.369	1.72323928043746e-12
VWA5A	0	0.493927731953389	0.483	0.266	0
TFPI	1.52303214209683e-51	0.489974419554032	0.527	0.473	3.04606428419365e-48
PHF19	3.60717975168136e-85	0.487726446081737	0.516	0.414	7.21435950336271e-82
FOSB	1.76161600905879e-56	0.481351708711423	0.625	0.525	3.52323201811759e-53
SAT1	4.18783709394898e-59	0.480520233384897	0.94	0.917	8.37567418789796e-56
MIR22HG	7.38156544210375e-274	0.476485059188074	0.656	0.459	1.47631308842075e-270
CAVIN1	1.43552554938658e-14	0.471656070215174	0.316	0.313	2.87105109877316e-11
RHOB	6.40316909743199e-40	0.464913769355177	0.613	0.551	1.2806338194864e-36
LAT	5.27888037114741e-150	0.458436548887803	0.477	0.32	1.05577607422948e-146
TMEM176B	1.18761904343382e-299	0.458148994983741	0.498	0.286	2.37523808686765e-296
NFKBIZ	9.29531991532694e-19	0.457586740812419	0.613	0.632	1.85906398306539e-15
UBE2S	1.01299721764145e-51	0.456635289490961	0.643	0.614	2.0259944352829e-48
KPNA2	6.19044858351299e-39	0.443941266727309	0.661	0.647	1.2380897167026e-35
TUBB4B	9.60156120837681e-52	0.443803791066544	0.617	0.568	1.92031224167536e-48
ENPP3	2.81370658159882e-16	0.442219634311256	0.25	0.101	5.62741316319764e-13
HMGB1	9.06687281989545e-168	0.431794214476073	0.961	0.967	1.81337456397909e-164
CCND2	8.86201893778282e-128	0.429343628997924	0.704	0.582	1.77240378755656e-124
PMAIP1	1.24687850822996e-45	0.428846706159421	0.775	0.784	2.49375701645993e-42
KIT	1.78826284067106e-05	0.425939827916607	0.307	0.317	0.0357652568134211
CKB	3.96110516469407e-94	0.424642246004165	0.539	0.432	7.92221032938814e-91
IRF7	2.22740722109546e-70	0.418131500891449	0.497	0.382	4.45481444219091e-67
SMOX	4.55208438060244e-24	0.417164686668055	0.413	0.338	9.10416876120489e-21
SLC9A3R2	4.34280179326973e-67	0.413259734043897	0.243	0.324	8.68560358653945e-64
TPSG1	0	0.403232296187172	0.489	0.261	0
IL17RB	1.05099093053185e-37	0.396475970012286	0.142	0.021	2.1019818610637e-34
RHOC	3.83448075208889e-100	0.395981167323938	0.562	0.451	7.66896150417779e-97
KLRB1	0	0.395800237927849	0.447	0.23	0
ID1	2.19884096715329e-77	0.394063655173947	0.28	0.335	4.39768193430659e-74
DNAH8	4.26518810842246e-157	0.391845990104169	0.424	0.278	8.53037621684492e-154
NEU4	1.14791530575632e-200	0.387632521984949	0.503	0.336	2.29583061151264e-197
CD82	4.32045666947336e-09	0.386749729410698	0.428	0.386	8.64091333894672e-06
POU4F1	0	0.381063816872388	0.567	0.348	0
TXNDC5	3.22397960105859e-50	0.379078087977063	0.227	0.122	6.44795920211718e-47
IL13	7.28332818013415e-12	0.377147962201699	0.213	0.07	1.45666563602683e-08
OSM	2.59499667630083e-20	0.373642651945515	0.35	0.278	5.18999335260165e-17
MLLT3	1.12163914063557e-11	0.373272572877783	0.377	0.32	2.24327828127114e-08
LIF	2.62608525408635e-75	0.372963360138187	0.34	0.198	5.2521705081727e-72
WEE1	1.94051531693429e-41	0.372138164778024	0.466	0.385	3.88103063386859e-38
FSCN1	3.78232446255627e-09	0.367013429031347	0.437	0.419	7.56464892511254e-06
MAF	0	0.360095457089914	0.475	0.238	0
ALOX5AP	8.70361074216779e-18	0.358020250530187	0.59	0.527	1.74072214843356e-14
BBC3	1.71810866777626e-06	0.35793987364989	0.378	0.384	0.00343621733555253
RGS1	7.46368787825517e-09	0.356874529453127	0.36	0.364	1.49273757565103e-05
AFF2	5.92701883821586e-19	0.354009537935827	0.266	0.262	1.18540376764317e-15
EGFL7	8.77229242911549e-07	0.348612111747408	0.522	0.617	0.0017544584858231
ATP2B1-AS1	6.22547759148386e-07	0.338516462909927	0.462	0.431	0.00124509551829677
TIMP1	1.41804411720434e-62	0.33791899734254	0.807	0.782	2.83608823440869e-59
KCNQ1OT1	6.28087676766412e-17	0.337299708186897	0.428	0.383	1.25617535353282e-13
VIM	6.07155635835213e-88	0.332695210932532	0.973	0.9	1.21431127167043e-84
STXBP6	1.36808622597598e-200	0.328047517952144	0.422	0.256	2.73617245195195e-197
TENT5C	5.98916847592818e-09	0.326095312678197	0.321	0.321	1.19783369518564e-05
LTBP1	1.43616546009993e-10	0.313700096074825	0.241	0.228	2.87233092019986e-07
HES4	3.02647258449429e-85	0.312076879441113	0.514	0.412	6.05294516898857e-82
CCL3	1.48560133625839e-47	0.309319337803514	0.462	0.388	2.97120267251677e-44
EGR3	9.05760156121268e-187	0.303925994111043	0.397	0.239	1.81152031224254e-183
ESAM	3.42822661887823e-20	0.303710004932208	0.385	0.32	6.85645323775647e-17
DUSP4	1.35011277675491e-14	0.302789673134755	0.335	0.267	2.70022555350982e-11
CYTOR	2.88704315095529e-22	0.299096142643511	0.593	0.561	5.77408630191058e-19
TPM4	2.85231150840935e-17	0.283876019715491	0.727	0.776	5.70462301681869e-14
IRS2	1.00986640735475e-05	0.277488021958566	0.483	0.452	0.0201973281470951
MINPP1	1.29142126666891e-177	0.275936156805269	0.396	0.226	2.58284253333782e-174
PRDX2	4.66700946252342e-20	0.27197844682999	0.436	0.39	9.33401892504684e-17
GBP5	5.54631002176768e-142	0.266325885603834	0.501	0.361	1.10926200435354e-138
PMCH	0	0.26389475895977	0.45	0.164	0
SPINK4	1.99660738828709e-31	0.260628636038682	0.367	0.29	3.99321477657417e-28
CCND1	1.50742971974118e-27	0.258959931862845	0.262	0.282	3.01485943948235e-24
PTX3	2.83899501823207e-28	0.257527500095031	0.488	0.442	5.67799003646415e-25
